# Functional plasticity and recurrent cell states of malignant B cells in follicular lymphoma

**DOI:** 10.1101/2022.04.06.487285

**Authors:** Noudjoud Attaf, Chuang Dong, Laurine Gil, Inãki Cervera-Marzal, Tarek Gharsalli, Jean-Marc Navarro, Diana-Laure Mboumba, Lionel Chasson, François Lemonnier, Philippe Gaulard, Sandrine Roulland, Lionel Spinelli, Bertrand Nadel, Pierre Milpied

## Abstract

Follicular lymphoma (FL) derives from malignant transformation of germinal center (GC) B cells. FL malignant B cells are heterogeneous and diverge from their GC B cell-of-origin, but the diversity, function, and location of malignant B cell states remain to be addressed. Based on integrative single-cell RNA-seq, we identified and studied recurrent FL malignant B cell states and dynamics. Most FL B cells spanned a continuum of states from proliferating GC-like to quiescent memory (Mem)-like cell states. That GC-to-Mem axis was the main source of intra-tumor transcriptional heterogeneity. While FL B cell states were independent from subclonal B cell receptor genetics divergence, T follicular helper (T_FH_) cell-derived signals controlled the transition from Mem-like to GC-like states. GC-like, T_FH_-activated and Mem-like FL B cells tended to occupy distinct niches within and around tumor follicles. Our study characterizes novel malignant cell states recurrent in B cell lymphomas, and highlights the functional plasticity of malignant B cells.
