## Supplementary Data Table 2 for "Functional plasticity and recurrent cell states of malignant B cells in follicular lymphoma"

### Sheet: FB5Pseq FL2 PC-like UP
Gene	pct.1 (PC-like)	pct.2 (non-PC-like)	diff.pct	avg_logFC	p_val_adj	p_val
IGLV6-57	1	0.011	0.989	2.67972	1.98531e-05	5.76105e-10
IGHV3-15	1	0.043	0.957	0.273517	3.26668e-07	9.47935e-12
IGHV3-13	1	0.053	0.947	0.442508	1.47401e-06	4.27734e-11
IGKV2D-29	1	0.09	0.91	2.27114	0.000138543	4.0203e-09
IGHV3-71	1	0.138	0.862	0.571842	1.11887e-17	3.24677e-22
IGKV3D-20	1	0.144	0.856	0.846779	3.55299e-21	1.03102e-25
BHLHE41	0.833	0.005	0.828	1.94802	0.00131712	3.82207e-08
CREB3L2	0.833	0.011	0.822	1.96963	0.00356314	1.03396e-07
IGHV3OR16-11	1	0.186	0.814	0.68798	2.02217e-21	5.86799e-26
IGHV3-47	0.833	0.043	0.79	0.305825	1.74688e-05	5.06914e-10
CH17-224D4.1	0.833	0.048	0.785	0.344721	1.32825e-07	3.85436e-12
PPIB	1	0.218	0.782	1.36932	0.00388454	1.12723e-07
IGHV3OR16-15	1	0.229	0.771	1.04294	2.17759e-32	6.31899e-37
IGKV3D-11	1	0.261	0.739	0.756713	9.89664e-25	2.87184e-29
EHD1	0.833	0.112	0.721	1.54612	0.0223678	6.49077e-07
RP11-1166P10.8	0.833	0.144	0.689	0.925056	5.28302e-16	1.53304e-20
AC141272.1	0.667	0.059	0.608	0.323112	6.29047e-08	1.82539e-12
JCHAIN	1	0.404	0.596	2.64932	0.000108891	3.15982e-09
CH17-212P11.4	0.833	0.261	0.572	0.985004	7.57969e-30	2.1995e-34
IGHV3OR16-9	0.667	0.096	0.571	0.300739	1.31892e-08	3.8273e-13
IGHV3-19	0.667	0.133	0.534	0.615043	3.06339e-13	8.88943e-18
IGKV3OR2-268	1	0.495	0.505	1.4039	1.4906e-35	4.32546e-40
ARFGAP3	0.5	0.085	0.415	1.22072	0.0342623	9.94233e-07
REEP5	0.5	0.112	0.388	1.08537	0.0451636	1.31057e-06
IGHV3-64	1	0.654	0.346	2.2787	4.65792e-29	1.35165e-33
IGKV4-1	1	0.66	0.34	2.02868	8.3696e-50	2.42872e-54
IGHV3-43	1	0.723	0.277	2.35585	2.75905e-26	8.00628e-31
CTD-3252C9.4	0.333	0.064	0.269	1.55546	0.00232924	6.75906e-08
IGKV3D-15	1	0.745	0.255	1.85156	1.4568e-45	4.22739e-50
IGKC	1	0.75	0.25	1.68688	0.00200623	5.82174e-08
IGHV3-38	1	0.814	0.186	2.35884	7.7046e-18	2.23574e-22
IGKV3-7	1	0.846	0.154	2.03462	4.84106e-47	1.40479e-51
RP11-204C16.4	0.167	0.053	0.114	0.554747	4.009e-08	1.16335e-12
IGKV3-20	1	0.979	0.021	1.68514	0.000104468	3.03148e-09

### Sheet: FB5Pseq FL2 PC-like DOWN
Gene	pct.1 (non-PC-like)	pct.2 (PC-like)	diff.pct	avg_logFC	p_val_adj	p_val
MS4A1	0.984	0.667	0.317	2.11328	2.45684e-13	7.12933e-18
TMSB4X	1	0.833	0.167	1.56639	0.0287967	8.35631e-07
TMSB4XP8	0.984	0.833	0.151	1.79078	0.00141185	4.09695e-08
HMGB2	0.149	0.333	-0.184	0.920618	0.0460392	1.33598e-06

### Sheet: 10x3p FL2 PC-like UP
Gene	pct.1 (PC-like)	pct.2 (non-PC-like)	diff.pct	avg_logFC	p_val_adj	p_val
IGLV6-57	1	0.011	0.989	1.838	9.08248e-06	4.07707e-10
MALL	1	0.022	0.978	1.54429	6.06188e-05	2.72114e-09
TRIB1	1	0.045	0.955	1.46307	0.00245012	1.09984e-07
MZB1	1	0.093	0.907	2.62617	1.90909e-06	8.5698e-11
MANF	1	0.152	0.848	1.59707	0.00929338	4.17174e-07
BHLHE41	0.833	0.015	0.818	1.07196	0.00393735	1.76745e-07
IGHV1-69-2	0.833	0.019	0.814	1.34474	0.00751545	3.37364e-07
TMED9	1	0.19	0.81	0.651101	0.0139552	6.26439e-07
PDIA4	0.833	0.048	0.785	1.68501	0.00149681	6.7191e-08
FKBP11	0.833	0.048	0.785	1.31089	0.00739008	3.31736e-07
ZNF264	0.833	0.063	0.77	0.641214	6.08282e-05	2.73054e-09
ERP44	1	0.234	0.766	0.374055	0.00753562	3.38269e-07
TECR	0.833	0.074	0.759	0.624959	0.00050079	2.24801e-08
HM13	0.833	0.074	0.759	0.689094	0.0217065	9.7439e-07
MRPS16	0.833	0.078	0.755	0.491955	0.00170677	7.66157e-08
DPM3	0.833	0.082	0.751	0.597598	0.00229212	1.02892e-07
ILF2	1	0.249	0.751	0.382613	0.00235303	1.05626e-07
FBXO9	0.833	0.082	0.751	0.572725	0.00240025	1.07746e-07
ADIPOR1	0.833	0.086	0.747	0.570853	0.0219652	9.86005e-07
MEA1	0.833	0.089	0.744	0.555038	0.019993	8.97473e-07
ACBD3	0.833	0.1	0.733	0.336653	0.00330694	1.48446e-07
JCHAIN	1	0.275	0.725	4.76434	1.06456e-17	4.77873e-22
ZBP1	0.833	0.112	0.721	0.307601	1.26558e-05	5.68112e-10
LAMP2	0.833	0.115	0.718	0.49873	0.00062425	2.80222e-08
XBP1	1	0.294	0.706	1.85662	0.000291701	1.30943e-08
PSMB2	0.833	0.138	0.695	0.28054	0.00474156	2.12846e-07
EMC4	0.833	0.164	0.669	0.413998	0.00119893	5.38192e-08
HSD17B8	0.667	0.011	0.656	0.557031	0.0017213	7.7268e-08
STUB1	0.833	0.178	0.655	0.300539	0.00461162	2.07013e-07
KRTCAP2	0.833	0.178	0.655	0.303478	0.0212728	9.54923e-07
HYOU1	0.667	0.026	0.641	0.675958	0.0450564	2.02255e-06
RNPEP	0.667	0.033	0.634	0.557178	7.66873e-06	3.44244e-10
CLN6	0.667	0.045	0.622	0.41464	0.000890603	3.99786e-08
TMEM205	0.667	0.045	0.622	0.472394	0.00446291	2.00337e-07
PEPD	0.667	0.071	0.596	0.307632	0.00290097	1.30223e-07
ANKRD28	0.667	0.071	0.596	0.360982	0.0203772	9.14721e-07
GABARAPL1	0.667	0.082	0.585	0.358638	0.00234992	1.05486e-07
RC3H1	0.667	0.093	0.574	0.25785	0.000552451	2.47992e-08
DHX29	0.667	0.097	0.57	0.273329	0.021386	9.60004e-07
TXNDC12	0.667	0.097	0.57	0.314458	0.0299488	1.34438e-06
IMP3	0.667	0.1	0.567	0.380405	0.00806835	3.62183e-07
PTTG1IP	0.5	0.015	0.485	0.341636	0.00232676	1.04447e-07
COMTD1	0.5	0.019	0.481	0.396824	0.0352866	1.58399e-06
C8orf82	0.5	0.022	0.478	0.307566	0.00170794	7.66685e-08
SEC24D	0.5	0.026	0.474	0.401509	0.0161594	7.25387e-07
B4GALT7	0.5	0.03	0.47	0.318161	0.000460755	2.0683e-08
GCA	0.5	0.041	0.459	0.293043	0.0226766	1.01794e-06
SSR4	1	0.587	0.413	2.63665	1.44601e-19	6.49105e-24
IGHM	1	0.948	0.052	3.49954	6.8093e-23	3.05665e-27
IGKC	1	0.985	0.015	3.12973	6.84485e-18	3.07261e-22

### Sheet: 10x3p FL2 PC-like DOWN
Gene	pct.1 (non-PC-like)	pct.2 (PC-like)	diff.pct	avg_logFC	p_val_adj	p_val
MS4A1	0.937	0.167	0.77	3.39781	0.000830417	3.72769e-08
HLA-DQA1	0.803	0.5	0.303	1.96236	0.00664754	2.98404e-07
HLA-DRA	0.985	0.833	0.152	2.02634	4.64907e-06	2.08694e-10
HLA-DPB1	0.796	0.667	0.129	1.74735	0.000730671	3.27994e-08
HLA-DPA1	0.836	0.833	0.003	1.48453	0.00757995	3.40259e-07
CD74	1	1	0	1.32052	0.000169211	7.59579e-09
RPS27	1	1	0	0.850488	0.000655859	2.94411e-08
TMSB4X	0.996	1	-0.004	1.77698	6.49952e-10	2.91759e-14
RPLP2	0.996	1	-0.004	1.05175	0.00558414	2.50668e-07
MYL12A	0.613	0.667	-0.054	1.15267	0.0216429	9.71538e-07
TRABD	0.394	0.5	-0.106	0.800225	0.0283221	1.27136e-06
HNRNPL	0.227	0.5	-0.273	0.38921	0.031394	1.40926e-06
SLBP	0.201	0.5	-0.299	0.273086	0.0331459	1.4879e-06
COX8A	0.349	0.667	-0.318	0.374128	0.00245071	1.10011e-07
PFN1	0.654	1	-0.346	0.793354	0.0103494	4.64579e-07
MDM4	0.52	1	-0.48	0.58953	0.00409156	1.83668e-07
SNU13	0.454	1	-0.546	0.252652	0.000511685	2.29692e-08

### Sheet: 10x5p FL539 PC-like UP
Gene	pct.1 (PC-like)	pct.2 (non-PC-like)	diff.pct	avg_logFC	p_val_adj	p_val
FKBP2	1	0.229	0.771	1.11828	2.06314e-09	9.85921e-14
DERL3	0.867	0.098	0.769	1.63524	2.95205e-18	1.41071e-22
XBP1	1	0.253	0.747	2.08241	1.68394e-24	8.04711e-29
MZB1	1	0.259	0.741	2.90144	4.98201e-47	2.38078e-51
PDIA4	1	0.271	0.729	1.46467	3.67262e-20	1.75505e-24
RASSF6	0.733	0.111	0.622	1.95568	5.96105e-08	2.84864e-12
SEC61A1	0.8	0.18	0.62	0.829403	0.00074801	3.57455e-08
FKBP3	0.867	0.259	0.608	0.635785	0.0349662	1.67095e-06
MANF	0.8	0.205	0.595	1.24152	9.52255e-11	4.55058e-15
PDIA6	1	0.435	0.565	1.01151	3.62808e-05	1.73376e-09
MYDGF	0.8	0.259	0.541	1.08512	2.31827e-08	1.10784e-12
VDR	0.533	0.019	0.514	0.833474	0.000111909	5.34786e-09
P4HB	1	0.488	0.512	0.985245	3.95344e-09	1.88925e-13
ARF4	0.867	0.361	0.506	1.08296	6.72619e-09	3.21428e-13
IGHM	0.867	0.362	0.505	1.79834	1.68631e-06	8.05845e-11
NUCB2	0.6	0.097	0.503	0.961515	0.000238066	1.13765e-08
SSR3	0.8	0.308	0.492	0.790971	0.0380375	1.81771e-06
NINJ1	0.533	0.045	0.488	0.878853	0.00111343	5.32078e-08
TRAM1	0.933	0.449	0.484	0.788553	0.00537279	2.56752e-07
HM13	0.8	0.317	0.483	0.883607	0.000227449	1.08692e-08
PRDM15	0.6	0.124	0.476	1.43783	4.10368e-10	1.96105e-14
NSMCE1	0.8	0.324	0.476	0.897747	0.00143585	6.86154e-08
TMED9	1	0.536	0.464	0.884664	6.12347e-06	2.92625e-10
SLC44A1	0.533	0.072	0.461	0.332174	0.00524378	2.50587e-07
OSTC	0.8	0.345	0.455	0.96657	2.79887e-06	1.33751e-10
IGLV6-57	0.467	0.019	0.448	1.31914	0.00176543	8.43655e-08
TMED2	1	0.56	0.44	1.05045	4.82306e-11	2.30482e-15
CDK2AP2	1	0.565	0.435	0.988882	5.95355e-05	2.84505e-09
CITED2	0.933	0.501	0.432	1.08979	0.0131415	6.28001e-07
FKBP11	0.6	0.174	0.426	1.12477	2.17647e-06	1.04008e-10
SYVN1	0.8	0.382	0.418	0.804088	0.0219689	1.04984e-06
IGHV4-61	0.8	0.383	0.417	1.13195	1.30923e-07	6.25648e-12
SDF2L1	0.6	0.185	0.415	0.927969	0.000759858	3.63117e-08
PSAP	0.933	0.52	0.413	0.934373	6.00282e-05	2.86859e-09
RRBP1	0.467	0.064	0.403	1.07863	1.19212e-05	5.69684e-10
JCHAIN	1	0.623	0.377	3.27828	1.05883e-24	5.05987e-29
SPCS2	0.933	0.559	0.374	0.872299	5.87201e-05	2.80609e-09
PIM2	0.733	0.359	0.374	1.21136	0.00446438	2.13341e-07
NEAT1	0.8	0.436	0.364	0.929505	0.0346766	1.65711e-06
DAD1	1	0.639	0.361	0.718748	0.00637981	3.04875e-07
SEC61G	0.933	0.586	0.347	0.901817	6.47792e-07	3.09563e-11
IGLV1-50	0.533	0.196	0.337	0.963298	0.00044845	2.14303e-08
SEC61B	1	0.67	0.33	1.47688	1.28289e-25	6.13059e-30
ITM2C	0.333	0.032	0.301	1.74483	5.92965e-05	2.83363e-09
HSPA5	1	0.704	0.296	1.34862	2.82873e-08	1.35178e-12
HSP90B1	1	0.72	0.28	1.90337	1.35305e-28	6.46586e-33
PRDX1	0.933	0.655	0.278	0.941703	0.00238453	1.13951e-07
KCNN3	0.267	0.003	0.264	0.453688	0.0130418	6.23235e-07
SERPINF1	0.667	0.428	0.239	0.896922	0.0234121	1.11881e-06
SEC11C	0.733	0.512	0.221	0.911814	1.00208e-05	4.78868e-10
NPC2	0.6	0.388	0.212	1.07887	3.01472e-08	1.44066e-12
CALR	1	0.8	0.2	1.05035	0.000796708	3.80726e-08
CLIC3	0.2	0.002	0.198	1.369	0.0407244	1.94611e-06
PLAC8	0.2	0.005	0.195	1.36703	0.000438939	2.09758e-08
SMPD3	0.2	0.01	0.19	0.664257	0.0224583	1.07322e-06
APP	0.2	0.027	0.173	0.823869	0.00136076	6.50273e-08
PDIA3	0.933	0.765	0.168	0.816467	0.00832689	3.97921e-07
IRF7	0.533	0.369	0.164	1.01307	1.47242e-08	7.03632e-13
PPIB	1	0.841	0.159	1.21495	2.23841e-15	1.06968e-19
CTSB	0.533	0.378	0.155	0.673043	0.0032588	1.5573e-07
IGLC3	0.733	0.589	0.144	1.29046	2.22392e-06	1.06275e-10
CD27	0.8	0.665	0.135	1.55867	6.11138e-12	2.92047e-16
RNASE6	0.2	0.066	0.134	0.95045	0.000833745	3.98425e-08
CCDC50	0.333	0.209	0.124	0.859865	5.32816e-06	2.54619e-10
PLD4	0.2	0.077	0.123	1.24379	0.00234792	1.12201e-07
IGHV4-28	0.667	0.567	0.1	1.45487	8.49145e-18	4.05784e-22
SSR4	1	0.902	0.098	1.52818	2.16582e-18	1.03499e-22
IGLC2	0.867	0.858	0.009	0.981452	0.00184528	8.81814e-08
IGLV4-69	0.8	0.863	-0.063	1.81713	1.37532e-11	6.57229e-16
IGHV4-59	0.8	0.976	-0.176	1.75992	5.33518e-21	2.54955e-25
IGLV1-40	0.8	0.982	-0.182	1.82413	1.25454e-22	5.99513e-27
CD79B	0.8	0.986	-0.186	0.576247	0.0184995	8.84044e-07

### Sheet: 10x5p FL539 PC-like DOWN
Gene	pct.1 (non-PC-like)	pct.2 (PC-like)	diff.pct	avg_logFC	p_val_adj	p_val
STAG3	0.879	0.133	0.746	2.02492	2.48492e-06	1.18748e-10
FCER2	0.799	0.067	0.732	1.70349	0.000607834	2.90468e-08
FCRLA	0.715	0.067	0.648	1.42593	0.0462046	2.208e-06
SYPL1	0.813	0.2	0.613	1.1903	0.00588816	2.8138e-07
CD24	0.895	0.333	0.562	1.44508	0.00240541	1.14949e-07
CD37	1	0.6	0.4	1.78458	7.72915e-20	3.69356e-24
EAF2	0.494	0.133	0.361	0.707667	0.0360519	1.72283e-06
ZFP36L1	0.976	0.667	0.309	0.93491	0.00196956	9.41203e-08
HLA-DPB1	0.973	0.667	0.306	1.02599	0.00251157	1.20021e-07
MS4A1	0.99	0.733	0.257	1.51828	6.77277e-13	3.23653e-17
SYNGR2	0.958	0.733	0.225	1.35455	1.74652e-07	8.34618e-12
HLA-DRA	1	0.867	0.133	0.918341	2.2403e-10	1.07058e-14
HLA-DQA2	0.971	0.933	0.038	0.810355	0.0060335	2.88326e-07
TMSB4X	1	1	0	1.1453	2.78157e-33	1.32924e-37
CD74	1	1	0	0.696143	2.23818e-22	1.06957e-26
ACTB	1	1	0	0.871904	3.0818e-20	1.47271e-24
RPS27A	1	1	0	0.714559	3.71539e-20	1.77549e-24
RPS27	1	1	0	0.625324	3.64142e-11	1.74014e-15
RPL8	1	1	0	0.535485	3.4202e-09	1.63442e-13
RPS18	1	1	0	0.69182	4.19222e-08	2.00336e-12
RPS23	1	1	0	0.76642	1.7073e-06	8.15876e-11
RPS19	1	1	0	0.619765	3.16302e-06	1.51153e-10
RPL30	1	1	0	0.594802	0.00078433	3.74811e-08
RPL29	1	1	0	0.406124	0.00080749	3.85879e-08
RPS15	1	1	0	0.476187	0.000908858	4.3432e-08
RPL37	1	1	0	0.688497	0.00182051	8.69975e-08
RPL28	1	1	0	0.46486	0.00276949	1.32347e-07
MT-CO3	1	1	0	0.530208	0.00400601	1.91437e-07
RPS3A	1	1	0	0.383982	0.0156227	7.46568e-07
RPS21	1	1	0	0.57461	0.0205496	9.82012e-07
RPS16	0.998	1	-0.002	0.525729	0.000745521	3.56265e-08
RPL36	0.998	1	-0.002	0.583774	0.0248659	1.18828e-06
RPL12	0.997	1	-0.003	0.506297	1.25651e-05	6.00453e-10
HLA-DRB5	0.994	1	-0.006	0.64604	0.00598146	2.85839e-07
