## Supplementary Data Table 3 for "Functional plasticity and recurrent cell states of malignant B cells in follicular lymphoma"

### Sheet: GC-like recurrent marker genes
Gene	Occurrences in FB5Pseq (total 5 samples)	Occurrences in 10x3' (total 9 samples)	Occurrences in 10x5' (total 7 samples)	Total occurrences (total 21 samples)
SLC25A5	4	6	7	17
GAPDH	2	6	7	15
HMCES	2	6	7	15
STMN1	3	6	6	15
ACTG1	2	5	7	14
ARPC2	2	6	6	14
GSTP1	2	6	6	14
HMGN1	2	6	6	14
PRDX1	3	5	6	14
CFL1	2	5	6	13
DBI	1	5	7	13
DNMT1	1	6	6	13
HMGA1	1	5	7	13
MZB1	3	5	5	13
NANS	2	5	6	13
PARP1	1	5	7	13
PRDX3	2	6	5	13
PTTG1	1	6	6	13
SLC25A3	3	6	4	13
TPI1	3	5	5	13
TUBA1B	1	6	6	13
HMGB2	0	6	7	13
AC023590.1	1	5	6	12
ARPC5	1	5	6	12
CDCA7	1	5	6	12
FDPS	2	4	6	12
GCHFR	2	5	5	12
MARCKSL1	1	5	6	12
MPC2	2	5	5	12
PFN1	1	5	6	12
SERF2	2	5	5	12
UBE2A	1	6	5	12
ATP5MC3	0	6	6	12
ATP5MG	0	6	6	12
CALM3	0	6	6	12
H2AFV	0	6	6	12
H2AFZ	0	6	6	12
H3F3A	0	6	6	12
TUBB	0	6	6	12
ACTB	2	4	5	11
CARHSP1	1	5	5	11
CCDC167	1	5	5	11
CD38	1	5	5	11
CKS1B	1	5	5	11
CKS2	2	4	5	11
ENO1	2	5	4	11
H2AFY	1	5	5	11
HNRNPC	2	5	4	11
HSBP1	2	4	5	11
LCP1	1	5	5	11
LDHA	1	5	5	11
LRMP	1	5	5	11
POLR2G	2	5	4	11
POMP	1	6	4	11
PPIA	2	5	4	11
SEMA4A	1	4	6	11
TKT	1	5	5	11
ATP5F1B	0	6	5	11
HIST1H4C	0	6	5	11
HMGB1	0	6	5	11
HMGN2	0	6	5	11
JPT1	0	5	6	11
RBBP4	0	5	6	11
TUBB4B	0	5	6	11
UBE2J1	0	4	7	11
AICDA	2	3	5	10
BRK1	2	4	4	10
C12orf75	1	3	6	10
CAPZB	2	4	4	10
CCDC88A	1	4	5	10
CD81	2	4	4	10
CDK2AP2	3	2	5	10
COX5A	1	5	4	10
COX8A	2	4	4	10
DYNLL1	2	3	5	10
ELL3	4	0	6	10
FKBP1A	1	5	4	10
GRHPR	2	5	3	10
MDH1	1	3	6	10
MRPL51	1	5	4	10
OGG1	1	4	5	10
PGAM1	2	4	4	10
PPP1CA	1	5	4	10
RAN	1	5	4	10
RGS13	2	4	4	10
RPA3	2	4	4	10
SRSF3	2	4	4	10
TOP1	1	5	4	10
ACTR3	0	4	6	10
ANP32B	0	5	5	10
ANP32E	0	5	5	10
CORO1A	0	5	5	10
DUT	0	6	4	10
METAP2	0	5	5	10
MYL6	0	4	6	10
SLBP	0	3	7	10
ARPC1B	2	4	3	9
CCT8	1	5	3	9
EZR	2	4	3	9
GCSAM	1	4	4	9
GOT2	2	3	4	9
IMP4	3	2	4	9
KLHL6	1	4	4	9
LDHB	1	4	4	9
NSMCE1	2	4	3	9
SEC61B	1	4	4	9
TCEA1	1	5	3	9
VDAC1	2	3	4	9
YWHAE	2	3	4	9
ATP5MF	0	5	4	9
ATP5PF	0	5	4	9
POU2AF1	0	3	6	9
PRDX6	0	4	5	9
SEM1	0	5	4	9
SMC4	0	5	4	9
BCAS4	1	3	4	8
C4orf3	1	2	5	8
CBX3	1	3	4	8
CCNB1	2	3	3	8
CCND3	1	3	4	8
CHCHD2	1	3	4	8
DCTN3	2	2	4	8
DDX39A	1	4	3	8
FDFT1	1	3	4	8
HNRNPA1	1	3	4	8
MRPS36	1	4	3	8
MTCH2	1	3	4	8
NDUFS6	1	3	4	8
NEIL1	1	4	3	8
PSMA5	1	3	4	8
PSMB2	1	4	3	8
RFTN1	1	5	2	8
SF3B6	1	4	3	8
SMIM20	1	3	4	8
TCL1A	2	4	2	8
UCP2	2	4	2	8
ATP5F1C	0	4	4	8
CD27	0	4	4	8
CLTA	0	4	4	8
DEK	0	4	4	8
ERH	0	5	3	8
FABP5	0	4	4	8
HNRNPA2B1	0	4	4	8
NDUFB3	0	3	5	8
NDUFV2	0	4	4	8
NUCKS1	0	4	4	8
PKM	0	4	4	8
PPP4C	0	4	4	8
RBX1	0	4	4	8
RTRAF	0	4	4	8
SNRPB	0	4	4	8
SNRPD1	0	5	3	8
SNRPE	0	4	4	8
SNRPG	0	3	5	8
TIMM8B	0	3	5	8
TUBB2A	0	5	3	8
UBE2L3	0	4	4	8
YBX1	0	3	5	8
ALDOA	2	0	5	7
ANAPC15	1	3	3	7
BIK	2	2	3	7
BUB3	1	3	3	7
CCT2	1	3	3	7
ILF2	1	2	4	7
LBR	1	4	2	7
MAP3K7CL	2	2	3	7
MCM3	1	2	4	7
MKI67	1	3	3	7
NCF1	1	3	3	7
NEDD8	1	2	4	7
PDIA6	1	3	3	7
PGK1	1	2	4	7
PPA1	1	3	3	7
PSMA7	2	3	2	7
PSMD8	1	3	3	7
ROMO1	1	2	4	7
SERBP1	1	3	3	7
SERPINA9	2	2	3	7
SUMO2	1	2	4	7
TNFRSF17	1	2	4	7
TRAPPC1	1	3	3	7
UBE2N	1	2	4	7
VNN2	1	4	2	7
ZWINT	2	2	3	7
ATP5IF1	0	4	3	7
ATP5MPL	0	4	3	7
ATP5PB	0	3	4	7
BASP1	0	2	5	7
CENPM	0	4	3	7
COX6C	0	3	4	7
DAAM1	0	3	4	7
HNRNPM	0	4	3	7
JCHAIN	0	5	2	7
KPNA2	0	2	5	7
LSM5	0	3	4	7
MCM7	0	3	4	7
MMADHC	0	2	5	7
NDUFA4	0	4	3	7
NDUFAB1	0	3	4	7
NPM1	0	3	4	7
NUSAP1	0	3	4	7
POLR2L	0	3	4	7
PPM1G	0	4	3	7
PSMA4	0	3	4	7
PSMB1	0	3	4	7
PSMB3	0	3	4	7
PSMB6	0	4	3	7
PSMC3	0	4	3	7
PTMA	0	5	2	7
RANBP1	0	3	4	7
RBM3	0	4	3	7
S100A10	0	3	4	7
SRP9	0	3	4	7
SYNE2	0	5	2	7
TPM4	0	4	3	7
UQCRH	0	4	3	7
ADA	1	2	3	6
ANXA5	3	1	2	6
AP2S1	2	2	2	6
BIRC5	1	2	3	6
CCT5	1	1	4	6
CDK1	1	2	3	6
COX6B1	1	3	2	6
DNAJC9	1	2	3	6
EIF3I	1	3	2	6
EIF4H	1	1	4	6
GINS2	1	2	3	6
HNRNPK	1	3	2	6
HSD17B10	2	2	2	6
ISG20	1	3	2	6
LYPLA1	1	3	2	6
MOB1A	1	3	2	6
MRPL27	1	3	2	6
NDUFS5	1	3	2	6
PRDX2	1	2	3	6
PRPSAP2	1	2	3	6
PSMB7	2	3	1	6
PSMD7	2	2	2	6
RBBP7	1	2	3	6
SEC14L1	1	2	3	6
SNRPC	1	2	3	6
TOP2A	1	2	3	6
TPM3	1	1	4	6
VAMP8	1	1	4	6
ZBTB8OS	1	2	3	6
AC084033.3	0	3	3	6
ATOX1	0	4	2	6
ATP5F1A	0	3	3	6
CBX5	0	3	3	6
CDCA8	0	3	3	6
CDKN2A	0	3	3	6
COX6A1	0	3	3	6
COX7A2	0	2	4	6
COX7B	0	2	4	6
DCAF12	0	2	4	6
ENY2	0	4	2	6
EZH2	0	2	4	6
GLRX3	0	5	1	6
GNG5	0	3	3	6
HDAC1	0	2	4	6
HMGB3	0	3	3	6
HNRNPF	0	2	4	6
KIF22	0	2	4	6
LPP	0	3	3	6
MAD2L1	0	3	3	6
MIF	0	2	4	6
MTHFD2	0	2	4	6
MYO1E	0	2	4	6
MZT2B	0	3	3	6
NASP	0	2	4	6
NDUFA12	0	2	4	6
NDUFB4	0	3	3	6
NUDT1	0	2	4	6
NUDT21	0	4	2	6
PCNA	0	4	2	6
PMVK	0	2	4	6
RRM1	0	2	4	6
SEC61G	0	2	4	6
SHMT2	0	3	3	6
SLIRP	0	3	3	6
SMC2	0	3	3	6
SMS	0	3	3	6
SNRPD3	0	3	3	6
SNRPF	0	3	3	6
SUMO1	0	3	3	6
TALDO1	0	3	3	6
TK1	0	3	3	6
TMPO	0	2	4	6
TPGS2	0	2	4	6
UBE2I	0	3	3	6
UQCR10	0	3	3	6
UQCRQ	0	3	3	6
WDR1	0	2	4	6
YWHAQ	0	2	4	6
ANXA2	1	2	2	5
ASB13	1	1	3	5
ATP6V1E1	1	2	2	5
BANF1	1	2	2	5
BRWD1	1	3	1	5
C19orf48	1	1	3	5
CAP1	1	2	2	5
CCT3	1	2	2	5
CDC20	1	2	2	5
CYB5R3	1	3	1	5
DNAJC8	2	2	1	5
ERP44	1	2	2	5
GGA2	1	2	2	5
HSPA5	1	1	3	5
LAPTM5	2	3	0	5
LSM10	1	2	2	5
MCM6	1	0	4	5
MRPL21	2	2	1	5
MTF2	1	2	2	5
NDUFB9	1	1	3	5
OAZ1	2	1	2	5
PLIN3	1	2	2	5
POLR1D	1	1	3	5
PSMA2	1	4	0	5
RGS10	1	3	1	5
RPS26	1	1	3	5
S1PR2	1	4	0	5
SSBP2	1	3	1	5
SUPT4H1	1	3	1	5
TMEM106C	1	1	3	5
VPREB3	1	3	1	5
ARPC3	0	4	1	5
ATP5MD	0	2	3	5
CDKN3	0	2	3	5
CENPF	0	2	3	5
CENPU	0	1	4	5
CLEC2D	0	3	2	5
CNN2	0	2	3	5
COPE	0	3	2	5
COTL1	0	1	4	5
DEF8	0	2	3	5
DTYMK	0	2	3	5
EAF2	0	4	1	5
EIF5A	0	2	3	5
ELOB	0	2	3	5
EWSR1	0	2	3	5
FCRLA	0	3	2	5
FEN1	0	1	4	5
GDI2	0	4	1	5
HNRNPA3	0	2	3	5
LPXN	0	3	2	5
LSP1	0	2	3	5
MRPL22	0	2	3	5
MRPL37	0	1	4	5
MX1	0	3	2	5
MZT2A	0	3	2	5
NAP1L1	0	2	3	5
NONO	0	2	3	5
PARK7	0	4	1	5
PCLAF	0	4	1	5
PGLS	0	2	3	5
POLR2E	0	1	4	5
PPP2CA	0	5	0	5
RHOA	0	3	2	5
RPLP0	0	2	3	5
RPS27L	0	2	3	5
SAE1	0	1	4	5
SET	0	2	3	5
SMARCA4	0	3	2	5
SNRNP25	0	2	3	5
SPATS2	0	3	2	5
SRSF2	0	3	2	5
SUSD3	0	3	2	5
SYVN1	0	1	4	5
TIMM10	0	2	3	5
TRABD	0	3	2	5
TUBA1C	0	2	3	5
TYMS	0	2	3	5
UBE2C	0	2	3	5
USP1	0	2	3	5
ZNF581	0	3	2	5
H2AFX	0	0	5	5
LMNB1	0	0	5	5
BPNT1	1	1	2	4
CDKN2C	1	1	2	4
CHMP2A	2	2	0	4
CUX1	1	0	3	4
DBNL	1	2	1	4
DCTN2	1	1	2	4
HCLS1	1	2	1	4
HSPB11	1	1	2	4
LIMS1	1	1	2	4
MCTS1	1	2	1	4
MRPL13	2	2	0	4
MRPS14	2	1	1	4
MSH6	1	1	2	4
NCAPD2	1	0	3	4
NDUFB10	2	1	1	4
NLRP4	1	1	2	4
NUF2	1	1	2	4
POLD4	1	1	2	4
PSMA6	1	0	3	4
RANBP2	1	1	2	4
RPS7	1	2	1	4
RUVBL2	1	2	1	4
SYPL1	1	0	3	4
TMEM14A	1	2	1	4
XRCC6	1	2	1	4
ABRACL	0	2	2	4
AC012236.1	0	1	3	4
ACADM	0	2	2	4
ARHGDIB	0	2	2	4
ASF1B	0	1	3	4
AURKAIP1	0	3	1	4
BTF3	0	3	1	4
CCDC69	0	2	2	4
CCNA2	0	1	3	4
CCNB2	0	1	3	4
CCT4	0	3	1	4
CPNE3	0	1	3	4
CPNE5	0	2	2	4
DCK	0	2	2	4
DHFR	0	1	3	4
DTX1	0	1	3	4
EIF4E2	0	3	1	4
EML6	0	3	1	4
FKBP3	0	2	2	4
GMDS	0	2	2	4
GMNN	0	1	3	4
HAUS1	0	2	2	4
HINT1	0	2	2	4
HIST1H1B	0	1	3	4
HIST1H1E	0	1	3	4
HNRNPD	0	2	2	4
HSH2D	0	2	2	4
HSPD1	0	2	2	4
IDH2	0	1	3	4
IMPDH2	0	1	3	4
KIFC1	0	1	3	4
LIMD2	0	3	1	4
LINC02576	0	1	3	4
LSM3	0	1	3	4
LSM4	0	1	3	4
MCUB	0	2	2	4
MRPL28	0	2	2	4
MRPL52	0	3	1	4
MYL12A	0	3	1	4
NDUFA2	0	2	2	4
NDUFB6	0	2	2	4
ORC6	0	2	2	4
PDIA4	0	2	2	4
RABGAP1L	0	2	2	4
RAD21	0	1	3	4
RALY	0	2	2	4
RUBCNL	0	2	2	4
SEL1L3	0	3	1	4
SIVA1	0	2	2	4
SKA2	0	2	2	4
SYAP1	0	2	2	4
TACC3	0	1	3	4
TADA3	0	3	1	4
TBCA	0	2	2	4
TIMM17A	0	2	2	4
TMEM123	0	1	3	4
TRAC	0	1	3	4
TXN2	0	2	2	4
TXNDC17	0	2	2	4
UBA1	0	2	2	4
UBE2G1	0	2	2	4
UBE2S	0	1	3	4
UBE2T	0	1	3	4
UCHL1	0	1	3	4
WDR76	0	1	3	4
YWHAB	0	3	1	4
ASB2	0	0	4	4
ABI1	1	1	1	3
AZIN1	1	1	1	3
CD79B	1	0	2	3
CENPN	1	0	2	3
CHCHD7	1	2	0	3
CLIC1	1	1	1	3
COPS6	2	1	0	3
COPZ1	1	1	1	3
CSTB	1	1	1	3
DNAJC10	1	0	2	3
ECH1	1	2	0	3
HINT2	1	0	2	3
HMGN2P8	3	0	0	3
HSP90AB1	1	1	1	3
HSPA4	1	1	1	3
ID3	1	1	1	3
IGKV1D-8	1	0	2	3
IGLC2	1	2	0	3
ITGB1BP1	1	2	0	3
LYPLAL1	1	1	1	3
MAP1LC3B	1	2	0	3
MOB3A	1	0	2	3
MRPL14	1	1	1	3
MT-CO3	1	0	2	3
NAA50	1	0	2	3
NDUFS8	1	1	1	3
OSTC	1	1	1	3
PAPSS1	1	1	1	3
PDHB	2	0	1	3
PHB	1	1	1	3
PRDX5	1	1	1	3
PSMD4	2	0	1	3
PTRHD1	1	1	1	3
RAP1B	1	0	2	3
RBMX	1	1	1	3
RPS5	2	0	1	3
SF3B5	1	1	1	3
SHCBP1	1	1	1	3
SNTA1	1	0	2	3
SNX1	2	0	1	3
SUPT16H	1	2	0	3
TAF9	2	1	0	3
TCEAL8	1	1	1	3
TERF2	1	1	1	3
VPS25	1	2	0	3
ACYP2	0	1	2	3
ALOX5	0	2	1	3
ANAPC11	0	2	1	3
ARL6IP1	0	3	0	3
ATP5ME	0	3	0	3
ATP5PD	0	1	2	3
ATP5PO	0	3	0	3
AURKB	0	1	2	3
BLOC1S1	0	3	0	3
BMP7	0	1	2	3
BRI3BP	0	1	2	3
CALM2	0	3	0	3
CALR	0	2	1	3
CAMP	0	1	2	3
CCDC28B	0	3	0	3
CD19	0	3	0	3
CD53	0	2	1	3
CENPW	0	2	1	3
CHI3L2	0	1	2	3
CLIC4	0	2	1	3
CLSPN	0	1	2	3
COX17	0	2	1	3
CSNK2B	0	3	0	3
CTSH	0	2	1	3
CYB5B	0	2	1	3
DDT	0	2	1	3
EIF3A	0	2	1	3
EIF3H	0	1	2	3
ETFB	0	2	1	3
GHITM	0	1	2	3
HADH	0	1	2	3
HLA-DMA	0	1	2	3
HSP90AA1	0	1	2	3
HSPA8	0	1	2	3
HSPE1	0	1	2	3
IGBP1	0	2	1	3
IL4R	0	2	1	3
LAMTOR2	0	1	2	3
LAMTOR5	0	1	2	3
LINC01991	0	2	1	3
LMO2	0	1	2	3
LSM6	0	2	1	3
LTB	0	1	2	3
MAP4K1	0	2	1	3
MCM5	0	1	2	3
MFAP1	0	2	1	3
MINOS1	0	3	0	3
MRPL10	0	2	1	3
MRPS16	0	2	1	3
MRPS21	0	2	1	3
MYBL1	0	1	2	3
MYL6B	0	2	1	3
MZT1	0	1	2	3
NAA38	0	2	1	3
NAP1L4	0	2	1	3
NOP10	0	2	1	3
NUTF2	0	1	2	3
PABPC1	0	1	2	3
PAFAH1B3	0	2	1	3
POLR3K	0	2	1	3
PPP1CC	0	2	1	3
PPP2R1A	0	1	2	3
PSMA1	0	3	0	3
PTPN18	0	1	2	3
RAC2	0	1	2	3
RBM8A	0	2	1	3
RFC1	0	2	1	3
RPL39L	0	1	2	3
SMIM14	0	2	1	3
SNRPA	0	1	2	3
SNRPD2	0	1	2	3
SNX5	0	2	1	3
SORL1	0	2	1	3
SRSF9	0	3	0	3
STOML2	0	1	2	3
TIFA	0	2	1	3
TIMM13	0	2	1	3
TMEM256	0	2	1	3
TMSB4X	0	1	2	3
TWF2	0	2	1	3
UBL5	0	2	1	3
UQCRFS1	0	2	1	3
VDAC2	0	2	1	3
WDR66	0	2	1	3
YWHAZ	0	2	1	3
AHCY	0	0	3	3
CCT7	0	0	3	3
CDCA3	0	0	3	3
GPI	0	0	3	3
HNRNPAB	0	0	3	3
LOXL2	0	0	3	3
MCM2	0	0	3	3
MDH2	0	0	3	3
MEF2B	0	0	3	3
MND1	0	0	3	3
MYBL2	0	0	3	3
NCAPG	0	0	3	3
PLK1	0	0	3	3
RACGAP1	0	0	3	3
SIT1	0	0	3	3
SLC1A4	0	0	3	3
SPRED2	0	0	3	3
SQLE	0	0	3	3
SSRP1	0	0	3	3
TPX2	0	0	3	3
XPNPEP1	0	0	3	3
ACTR1A	2	0	0	2
ARL2BP	1	0	1	2
ATP5A1	2	0	0	2
ATP5G3	2	0	0	2
ATP6V1F	1	0	1	2
ATXN10	1	1	0	2
BLOC1S6	1	0	1	2
BNIP3L	1	0	1	2
CAPZA1	1	1	0	2
CCDC115	1	1	0	2
CCDC126	1	0	1	2
CHCHD3	1	1	0	2
CMPK1	1	0	1	2
COA3	1	1	0	2
COPS5	1	1	0	2
COX4I1	1	1	0	2
CUTA	1	1	0	2
DGUOK	1	1	0	2
DRG1	2	0	0	2
ELF1	1	1	0	2
FNBP1	1	1	0	2
G3BP1	1	0	1	2
GGCT	1	1	0	2
GTF3C6	1	1	0	2
HIGD2A	1	0	1	2
HNRNPCP2	2	0	0	2
INO80C	1	1	0	2
KIAA0101	2	0	0	2
LSM2	1	0	1	2
MAGED1	1	0	1	2
MORF4L1	1	1	0	2
MRPL16	1	1	0	2
MRPS25	2	0	0	2
MRPS33	1	0	1	2
PELI1	1	0	1	2
PMF1	1	1	0	2
PMPCB	1	1	0	2
PRKCD	1	0	1	2
PSMC1	1	1	0	2
PTGES3	2	0	0	2
RBM6	1	0	1	2
RHOH	1	1	0	2
RPL8	1	1	0	2
RPS2	1	1	0	2
SEPT2	1	1	0	2
SHKBP1	1	1	0	2
SMDT1	1	0	1	2
SNAPIN	1	0	1	2
ST6GAL1	1	1	0	2
THRAP3	1	1	0	2
TOMM22	1	0	1	2
TPI1P1	2	0	0	2
UBE2D3	2	0	0	2
UGP2	1	0	1	2
XRCC5	2	0	0	2
ZNHIT1	1	0	1	2
ACP1	0	1	1	2
ACTR2	0	1	1	2
ACY3	0	1	1	2
ADI1	0	1	1	2
AHSA1	0	2	0	2
ALDH5A1	0	1	1	2
AMZ2	0	1	1	2
APIP	0	1	1	2
ATAD2	0	1	1	2
ATP6V0D1	0	2	0	2
BAX	0	2	0	2
BUD31	0	2	0	2
C1QBP	0	1	1	2
C6orf99	0	1	1	2
CACYBP	0	1	1	2
CALM1	0	1	1	2
CAMTA1	0	1	1	2
CAT	0	1	1	2
CCDC144A	0	1	1	2
CCT6A	0	1	1	2
CD40	0	2	0	2
CD79A	0	1	1	2
CDV3	0	1	1	2
CKAP2	0	1	1	2
COPS9	0	1	1	2
DCXR	0	2	0	2
DSTN	0	1	1	2
E2F5	0	1	1	2
EEF1B2	0	1	1	2
EIF4A3	0	2	0	2
FAM107B	0	1	1	2
FAM208B	0	1	1	2
FAM3C	0	1	1	2
FAM49B	0	1	1	2
FCRL5	0	1	1	2
FERMT3	0	1	1	2
FIBP	0	2	0	2
FLOT1	0	2	0	2
FUCA1	0	1	1	2
GALK1	0	1	1	2
GMFG	0	2	0	2
GTF2A2	0	2	0	2
HDAC7	0	1	1	2
HDDC2	0	2	0	2
HIKESHI	0	2	0	2
HMGN3	0	2	0	2
HTR3A	0	1	1	2
IFI16	0	1	1	2
IGHM	0	1	1	2
IKBKE	0	1	1	2
ITGAE	0	2	0	2
LAT2	0	1	1	2
LCK	0	1	1	2
LRRC59	0	2	0	2
LSM1	0	1	1	2
LSM14A	0	1	1	2
LSM7	0	1	1	2
LSM8	0	2	0	2
MAP4K4	0	1	1	2
MIR3681HG	0	1	1	2
MRPL36	0	2	0	2
MRPL4	0	1	1	2
MRPS18C	0	2	0	2
MSI2	0	1	1	2
MT-CO2	0	1	1	2
NDC80	0	1	1	2
NDUFA1	0	1	1	2
NDUFA8	0	1	1	2
NDUFAF3	0	2	0	2
NDUFB1	0	1	1	2
NDUFB11	0	1	1	2
NDUFB8	0	2	0	2
NME1	0	2	0	2
PA2G4	0	1	1	2
PAG1	0	1	1	2
PCBP2	0	1	1	2
PEF1	0	1	1	2
PHB2	0	1	1	2
PHF5A	0	1	1	2
PHF6	0	1	1	2
PHPT1	0	2	0	2
PIN1	0	2	0	2
PLEKHA2	0	2	0	2
PLPP5	0	1	1	2
POLR2K	0	1	1	2
POU2F2	0	1	1	2
PPIB	0	1	1	2
PRELID1	0	1	1	2
PRKDC	0	1	1	2
PRRC2C	0	1	1	2
PSMC2	0	1	1	2
PSMD6	0	2	0	2
PSME2	0	2	0	2
PTPRC	0	1	1	2
QARS	0	1	1	2
RASGRP3	0	1	1	2
RFC3	0	2	0	2
RFC4	0	1	1	2
RGS1	0	1	1	2
RHOG	0	1	1	2
RPIA	0	2	0	2
RPS19BP1	0	1	1	2
RPS24	0	1	1	2
RRP7A	0	1	1	2
SCP2	0	1	1	2
SELENOT	0	1	1	2
SH3TC1	0	1	1	2
SLC25A11	0	2	0	2
SLC25A6	0	1	1	2
SMC1A	0	1	1	2
SNRPB2	0	2	0	2
SSBP1	0	1	1	2
STMP1	0	2	0	2
STX7	0	1	1	2
SUCLG1	0	1	1	2
SVBP	0	1	1	2
SWAP70	0	1	1	2
TAGLN2	0	1	1	2
TCL1B	0	1	1	2
TERF2IP	0	2	0	2
THOC7	0	1	1	2
TIPRL	0	1	1	2
TMEM126B	0	1	1	2
TOR3A	0	1	1	2
TPD52	0	2	0	2
TPRKB	0	1	1	2
TRA2B	0	1	1	2
UBB	0	1	1	2
UFD1	0	1	1	2
UQCRB	0	2	0	2
UQCRC1	0	1	1	2
UROD	0	1	1	2
A4GALT	0	0	2	2
AC012368.1	0	0	2	2
ACSF3	0	0	2	2
ADH5	0	0	2	2
AKR1B1	0	0	2	2
AL133467.1	0	0	2	2
ANP32A	0	0	2	2
ARF5	0	0	2	2
ASPM	0	0	2	2
ATP5F1E	0	0	2	2
BCL2L12	0	0	2	2
BCL6	0	0	2	2
BCL7A	0	0	2	2
BPTF	0	0	2	2
BUB1	0	0	2	2
CDCA2	0	0	2	2
CDCA5	0	0	2	2
CDT1	0	0	2	2
CENPE	0	0	2	2
DHRS9	0	0	2	2
DOK3	0	0	2	2
EIF1AY	0	0	2	2
ELOC	0	0	2	2
FANCA	0	0	2	2
FANCI	0	0	2	2
FBP1	0	0	2	2
FCRL3	0	0	2	2
GNB2	0	0	2	2
HAUS4	0	0	2	2
ID2	0	0	2	2
IGLL5	0	0	2	2
IRF8	0	0	2	2
KHDRBS1	0	0	2	2
KIF11	0	0	2	2
LINC01857	0	0	2	2
MCM4	0	0	2	2
MIXL1	0	0	2	2
MRPL11	0	0	2	2
MRPL15	0	0	2	2
MRPL9	0	0	2	2
MT-CO1	0	0	2	2
MXD3	0	0	2	2
NDUFB2	0	0	2	2
NDUFS7	0	0	2	2
NUGGC	0	0	2	2
PGD	0	0	2	2
PSMD9	0	0	2	2
PUF60	0	0	2	2
QRSL1	0	0	2	2
RAC1	0	0	2	2
RRM2	0	0	2	2
RUVBL1	0	0	2	2
SCARB1	0	0	2	2
SCIMP	0	0	2	2
SF3B4	0	0	2	2
SLC20A1	0	0	2	2
SMARCB1	0	0	2	2
SPAG5	0	0	2	2
SPI1	0	0	2	2
SRSF10	0	0	2	2
STARD7	0	0	2	2
TCF19	0	0	2	2
TRAF4	0	0	2	2
TRAF7	0	0	2	2
TROAP	0	0	2	2
TUBB2B	0	0	2	2
TXN	0	0	2	2
UHRF1	0	0	2	2
ABHD3	1	0	0	1
ABT1	1	0	0	1
AC007386.4	1	0	0	1
ACAA2	1	0	0	1
AIP	1	0	0	1
AP1S3	1	0	0	1
APBB1IP	1	0	0	1
ARPP19	1	0	0	1
ATP5F1	1	0	0	1
ATP5J2	1	0	0	1
ATP5O	1	0	0	1
ATPIF1	1	0	0	1
BAIAP2L1	1	0	0	1
C11orf31	1	0	0	1
C14orf1	1	0	0	1
C14orf142	1	0	0	1
C14orf166	1	0	0	1
CCDC144B	1	0	0	1
CCM2	1	0	0	1
CD164	1	0	0	1
CDC20P1	1	0	0	1
CISD2	1	0	0	1
CMC1	1	0	0	1
CNDP2	1	0	0	1
CNOT7	1	0	0	1
COG4	1	0	0	1
COMMD7	1	0	0	1
COPG1	1	0	0	1
COPS4	1	0	0	1
COX7A2L	1	0	0	1
CSNK1A1	1	0	0	1
DDX1	1	0	0	1
DENR	1	0	0	1
DNAJC15	1	0	0	1
EIF2S1	1	0	0	1
EIF4E	1	0	0	1
ESD	1	0	0	1
FAM136A	1	0	0	1
FBXL15	1	0	0	1
FTH1	1	0	0	1
FYTTD1	1	0	0	1
GABARAPL2	1	0	0	1
GAPDHP65	1	0	0	1
GLRX	1	0	0	1
GNB2L1	1	0	0	1
GRAMD1C	1	0	0	1
HMGN2P46	1	0	0	1
HN1	1	0	0	1
IDH3B	1	0	0	1
IFT57	1	0	0	1
IGLV1-47	1	0	0	1
KIAA0226L	1	0	0	1
KIAA0922	1	0	0	1
LY86	1	0	0	1
LYRM1	1	0	0	1
MAGOH	1	0	0	1
MAPRE2	1	0	0	1
MED28	1	0	0	1
MIR4435-2HG	1	0	0	1
MRPL3	1	0	0	1
MRPL39	1	0	0	1
MRPL47	1	0	0	1
MRPS12	1	0	0	1
MRPS18A	1	0	0	1
MRPS27	1	0	0	1
NACA	1	0	0	1
NCF1B	1	0	0	1
NCF1C	1	0	0	1
NCOA4	1	0	0	1
NDUFS3	1	0	0	1
NOL11	1	0	0	1
NUDCD2	1	0	0	1
OTUB1	1	0	0	1
PAIP2	1	0	0	1
PCCB	1	0	0	1
PDE6D	1	0	0	1
PLRG1	1	0	0	1
PPIE	1	0	0	1
PRPF18	1	0	0	1
PRR11	1	0	0	1
PTPN1	1	0	0	1
RBM18	1	0	0	1
RP11-421K23.1	1	0	0	1
RPL10	1	0	0	1
RPL13	1	0	0	1
RPL18	1	0	0	1
RPL18A	1	0	0	1
RPL28	1	0	0	1
RPLP0P6	1	0	0	1
RPLP2	1	0	0	1
RPS15A	1	0	0	1
RPS2P5	1	0	0	1
RPS9	1	0	0	1
RTN3	1	0	0	1
SAP30BP	1	0	0	1
SCAF11	1	0	0	1
SCNM1	1	0	0	1
SELT	1	0	0	1
SEPT1	1	0	0	1
SERP1	1	0	0	1
SERPINB1	1	0	0	1
SGK1	1	0	0	1
SH3BGRL3	1	0	0	1
SNHG5	1	0	0	1
SPOP	1	0	0	1
SRPR	1	0	0	1
SS18	1	0	0	1
THOC3	1	0	0	1
TIMM23	1	0	0	1
TMED2	1	0	0	1
TMEM179B	1	0	0	1
TPR	1	0	0	1
TRAM1	1	0	0	1
TXNL1	1	0	0	1
VAPA	1	0	0	1
VPS41	1	0	0	1
VRK3	1	0	0	1
WDR61	1	0	0	1
WRB	1	0	0	1
ZC3H15	1	0	0	1
ZNF532	1	0	0	1
AAMP	0	1	0	1
ACTL6A	0	1	0	1
AK2	0	1	0	1
ANKRD10	0	1	0	1
AP2M1	0	1	0	1
ARF4	0	1	0	1
ARHGDIA	0	1	0	1
ARID1B	0	1	0	1
ARL6IP4	0	1	0	1
ARPC4	0	1	0	1
ASNA1	0	1	0	1
ATAD5	0	1	0	1
ATP5MC1	0	1	0	1
BID	0	1	0	1
BIRC3	0	1	0	1
BLOC1S2	0	1	0	1
BMS1	0	1	0	1
BZW2	0	1	0	1
CBX1	0	1	0	1
CCDC34	0	1	0	1
CCNG1	0	1	0	1
CCNI	0	1	0	1
CD22	0	1	0	1
CD83	0	1	0	1
CDC42	0	1	0	1
CDC45	0	1	0	1
CFAP20	0	1	0	1
CHCHD1	0	1	0	1
CHCHD5	0	1	0	1
CLINT1	0	1	0	1
CNIH1	0	1	0	1
CNP	0	1	0	1
COMMD1	0	1	0	1
COMMD4	0	1	0	1
COPS8	0	1	0	1
COX11	0	1	0	1
COX14	0	1	0	1
CPNE1	0	1	0	1
CYC1	0	1	0	1
DAD1	0	1	0	1
DARS	0	1	0	1
DCAF7	0	1	0	1
DECR1	0	1	0	1
DERL1	0	1	0	1
DMAC2	0	1	0	1
DNASE1	0	1	0	1
EBP	0	1	0	1
EIF2B1	0	1	0	1
EIF3M	0	1	0	1
ERGIC3	0	1	0	1
FAM111B	0	1	0	1
FAM96B	0	1	0	1
FCRL2	0	1	0	1
GEMIN7	0	1	0	1
GGH	0	1	0	1
GGNBP2	0	1	0	1
GNA13	0	1	0	1
GPR18	0	1	0	1
GRB2	0	1	0	1
GSTK1	0	1	0	1
GSTO1	0	1	0	1
GTF2E2	0	1	0	1
GTF3A	0	1	0	1
GTSF1	0	1	0	1
GUK1	0	1	0	1
HADHA	0	1	0	1
HELLS	0	1	0	1
HERPUD1	0	1	0	1
HIF1A	0	1	0	1
HIST1H1C	0	1	0	1
HIST1H2BJ	0	1	0	1
HIST2H2AC	0	1	0	1
HLA-DMB	0	1	0	1
HLA-DQA1	0	1	0	1
HNRNPR	0	1	0	1
HNRNPUL1	0	1	0	1
HPRT1	0	1	0	1
HSD17B12	0	1	0	1
HSF1	0	1	0	1
HTATSF1	0	1	0	1
IDH3G	0	1	0	1
IGHG1	0	1	0	1
IGKC	0	1	0	1
ITGB3BP	0	1	0	1
KIF20B	0	1	0	1
KMT2A	0	1	0	1
KXD1	0	1	0	1
LAMTOR1	0	1	0	1
MAP2K1	0	1	0	1
MBD4	0	1	0	1
MCL1	0	1	0	1
MCTP2	0	1	0	1
MED30	0	1	0	1
MFHAS1	0	1	0	1
MRPL43	0	1	0	1
MRPL55	0	1	0	1
MRPS11	0	1	0	1
MRPS6	0	1	0	1
MS4A1	0	1	0	1
MTX1	0	1	0	1
MYDGF	0	1	0	1
NCL	0	1	0	1
NDUFA11	0	1	0	1
NDUFA13	0	1	0	1
NDUFC2	0	1	0	1
NDUFS2	0	1	0	1
NDUFV1	0	1	0	1
NHP2	0	1	0	1
NINJ1	0	1	0	1
NOL7	0	1	0	1
NUDC	0	1	0	1
OLA1	0	1	0	1
OS9	0	1	0	1
P2RX5	0	1	0	1
P2RY8	0	1	0	1
P4HB	0	1	0	1
PDCL3	0	1	0	1
PDIA3	0	1	0	1
PFDN1	0	1	0	1
PFDN6	0	1	0	1
PLCG2	0	1	0	1
PLEK	0	1	0	1
PLEKHJ1	0	1	0	1
PNKD	0	1	0	1
PPP1R14B	0	1	0	1
PPP1R7	0	1	0	1
PPP6C	0	1	0	1
PQBP1	0	1	0	1
PRPF19	0	1	0	1
PSMA3	0	1	0	1
PSMA8	0	1	0	1
PSMB4	0	1	0	1
PSMB9	0	1	0	1
PSMC5	0	1	0	1
PSMD2	0	1	0	1
PSMD3	0	1	0	1
PTPN7	0	1	0	1
PUS10	0	1	0	1
PXK	0	1	0	1
RAB30	0	1	0	1
RACK1	0	1	0	1
RAD51C	0	1	0	1
RBMX2	0	1	0	1
RNF181	0	1	0	1
RNF5	0	1	0	1
RNGTT	0	1	0	1
RPL4	0	1	0	1
RPS6KB2	0	1	0	1
RTN4IP1	0	1	0	1
SAP18	0	1	0	1
SCAND1	0	1	0	1
SERHL2	0	1	0	1
SH3KBP1	0	1	0	1
SHLD1	0	1	0	1
SMC3	0	1	0	1
SNAP23	0	1	0	1
SNF8	0	1	0	1
SNHG19	0	1	0	1
SNHG7	0	1	0	1
SNRPA1	0	1	0	1
SNU13	0	1	0	1
SNW1	0	1	0	1
SNX22	0	1	0	1
SPCS3	0	1	0	1
SPIB	0	1	0	1
SPTAN1	0	1	0	1
SRP14	0	1	0	1
STIM2	0	1	0	1
STRBP	0	1	0	1
STXBP2	0	1	0	1
SUGCT	0	1	0	1
SYK	0	1	0	1
TACC1	0	1	0	1
TBC1D1	0	1	0	1
TCEAL9	0	1	0	1
TCTEX1D2	0	1	0	1
THOC6	0	1	0	1
TIMMDC1	0	1	0	1
TMEM14B	0	1	0	1
TMEM167A	0	1	0	1
TRPT1	0	1	0	1
TSG101	0	1	0	1
TSPO	0	1	0	1
TUBG1	0	1	0	1
TUFM	0	1	0	1
TXNL4A	0	1	0	1
TYW3	0	1	0	1
UBA2	0	1	0	1
UBE2D2	0	1	0	1
UBE2E1	0	1	0	1
UBE2J2	0	1	0	1
UBXN4	0	1	0	1
UQCC2	0	1	0	1
UQCRC2	0	1	0	1
URM1	0	1	0	1
VMA21	0	1	0	1
VPS29	0	1	0	1
VRK1	0	1	0	1
WIPF1	0	1	0	1
XKR6	0	1	0	1
YEATS4	0	1	0	1
YPEL5	0	1	0	1
ZCCHC7	0	1	0	1
ZFAND6	0	1	0	1
ZNF207	0	1	0	1
ZNF706	0	1	0	1
ACAT2	0	0	1	1
ACBD6	0	0	1	1
ACSL5	0	0	1	1
ADIPOR1	0	0	1	1
AIFM1	0	0	1	1
AP1S1	0	0	1	1
APLP2	0	0	1	1
ARF1	0	0	1	1
ARHGEF2	0	0	1	1
ARMCX6	0	0	1	1
ASAP1	0	0	1	1
ATP6V1D	0	0	1	1
ATP6V1G1	0	0	1	1
AURKA	0	0	1	1
B4GALT3	0	0	1	1
BACH2	0	0	1	1
BAD	0	0	1	1
BNIP3	0	0	1	1
BTK	0	0	1	1
BTNL9	0	0	1	1
BZW1	0	0	1	1
C12orf77	0	0	1	1
C1orf43	0	0	1	1
C21orf58	0	0	1	1
C4orf48	0	0	1	1
CAB39L	0	0	1	1
CAMK2D	0	0	1	1
CAPN1	0	0	1	1
CAPZA2	0	0	1	1
CASP3	0	0	1	1
CBWD2	0	0	1	1
CCAR1	0	0	1	1
CCDC90B	0	0	1	1
CDCA7L	0	0	1	1
CDK4	0	0	1	1
CENPH	0	0	1	1
CENPK	0	0	1	1
CEP57	0	0	1	1
CHIC2	0	0	1	1
CHMP7	0	0	1	1
CKAP2L	0	0	1	1
CLPTM1L	0	0	1	1
COA4	0	0	1	1
COL9A3	0	0	1	1
COMMD8	0	0	1	1
COPS3	0	0	1	1
COQ5	0	0	1	1
CORO1B	0	0	1	1
CSTF2	0	0	1	1
DCPS	0	0	1	1
DDB1	0	0	1	1
DDX23	0	0	1	1
DIAPH1	0	0	1	1
DLGAP5	0	0	1	1
DMAC1	0	0	1	1
DMD	0	0	1	1
DOK1	0	0	1	1
DPM3	0	0	1	1
DPP3	0	0	1	1
EGR1	0	0	1	1
EIF1AX	0	0	1	1
EIF2AK3	0	0	1	1
EIF3F	0	0	1	1
EIF3L	0	0	1	1
EIF4A1	0	0	1	1
EIF6	0	0	1	1
ELOVL5	0	0	1	1
ENSA	0	0	1	1
EPS15	0	0	1	1
ERCC3	0	0	1	1
ETFA	0	0	1	1
FADS3	0	0	1	1
FAM129A	0	0	1	1
FARSA	0	0	1	1
FUNDC2	0	0	1	1
GARS	0	0	1	1
GLUL	0	0	1	1
GTSE1	0	0	1	1
HCST	0	0	1	1
HDGF	0	0	1	1
HECW2	0	0	1	1
HIBCH	0	0	1	1
HIST1H2AG	0	0	1	1
HLA-DOB	0	0	1	1
HMMR	0	0	1	1
HNRNPA0	0	0	1	1
HOPX	0	0	1	1
HP1BP3	0	0	1	1
HS2ST1	0	0	1	1
IGHV3-48	0	0	1	1
IGHV4-39	0	0	1	1
IGHV5-78	0	0	1	1
IGKV1-5	0	0	1	1
IGKV3-11	0	0	1	1
IGKV3-20	0	0	1	1
IGLV3-21	0	0	1	1
IL4I1	0	0	1	1
ILK	0	0	1	1
IMMT	0	0	1	1
IQCD	0	0	1	1
ITGAL	0	0	1	1
IZUMO4	0	0	1	1
JAK1	0	0	1	1
KIF2C	0	0	1	1
KLHL14	0	0	1	1
LARP4	0	0	1	1
LAX1	0	0	1	1
LILRB1	0	0	1	1
LIMA1	0	0	1	1
LINC00487	0	0	1	1
LINC00877	0	0	1	1
LRWD1	0	0	1	1
LY75	0	0	1	1
LYL1	0	0	1	1
MAD2L2	0	0	1	1
MAPRE1	0	0	1	1
MBD2	0	0	1	1
MED25	0	0	1	1
MME	0	0	1	1
MMP7	0	0	1	1
MPZL1	0	0	1	1
MRPL57	0	0	1	1
MRPS15	0	0	1	1
MRPS31	0	0	1	1
MSL3	0	0	1	1
MTA2	0	0	1	1
MTERF4	0	0	1	1
MTMR14	0	0	1	1
N4BP2	0	0	1	1
NAA15	0	0	1	1
NCAPH	0	0	1	1
NDUFA6	0	0	1	1
NDUFB5	0	0	1	1
NDUFB7	0	0	1	1
NDUFC1	0	0	1	1
NEK6	0	0	1	1
NENF	0	0	1	1
NIFK	0	0	1	1
NLRP11	0	0	1	1
NOA1	0	0	1	1
NOB1	0	0	1	1
ODC1	0	0	1	1
OTULIN	0	0	1	1
PAICS	0	0	1	1
PBK	0	0	1	1
PCBP1	0	0	1	1
PEX11B	0	0	1	1
PEX5	0	0	1	1
PFDN2	0	0	1	1
PFDN4	0	0	1	1
PHF19	0	0	1	1
PHGDH	0	0	1	1
PIM1	0	0	1	1
PITPNC1	0	0	1	1
PKMYT1	0	0	1	1
POLDIP2	0	0	1	1
POU2F1	0	0	1	1
PPIH	0	0	1	1
PPIL3	0	0	1	1
PPP5C	0	0	1	1
PRDM15	0	0	1	1
PRELID3B	0	0	1	1
PRPF38A	0	0	1	1
PRPF40A	0	0	1	1
PSMD13	0	0	1	1
PSMD14	0	0	1	1
PTPMT1	0	0	1	1
QPCT	0	0	1	1
RAB11A	0	0	1	1
RAB1B	0	0	1	1
RAB3GAP2	0	0	1	1
RAB4A	0	0	1	1
RAD17	0	0	1	1
RASGRP1	0	0	1	1
RBBP8	0	0	1	1
REL	0	0	1	1
RELA	0	0	1	1
RFX5	0	0	1	1
RFXANK	0	0	1	1
RGCC	0	0	1	1
RGS2	0	0	1	1
RGS9	0	0	1	1
RITA1	0	0	1	1
RMI2	0	0	1	1
RMND5B	0	0	1	1
RNF115	0	0	1	1
RNF144B	0	0	1	1
RPA1	0	0	1	1
RPAP3	0	0	1	1
RPL14	0	0	1	1
RPL22L1	0	0	1	1
RPSA	0	0	1	1
RSRC1	0	0	1	1
S100A11	0	0	1	1
SAT1	0	0	1	1
SCAMP3	0	0	1	1
SCAMP5	0	0	1	1
SDF2L1	0	0	1	1
SDHC	0	0	1	1
SEC13	0	0	1	1
SFPQ	0	0	1	1
SGO1	0	0	1	1
SGO2	0	0	1	1
SH3GLB1	0	0	1	1
SLC2A5	0	0	1	1
SNX29	0	0	1	1
SNX3	0	0	1	1
SPAG16	0	0	1	1
SPC24	0	0	1	1
SPC25	0	0	1	1
SPINK2	0	0	1	1
SPTBN1	0	0	1	1
SPTSSA	0	0	1	1
SRP72	0	0	1	1
ST13	0	0	1	1
STAP1	0	0	1	1
STK17B	0	0	1	1
STRAP	0	0	1	1
SYT11	0	0	1	1
TBCB	0	0	1	1
TESC	0	0	1	1
TMEM134	0	0	1	1
TMEM183A	0	0	1	1
TMEM243	0	0	1	1
TMEM258	0	0	1	1
TMEM70	0	0	1	1
TMEM97	0	0	1	1
TOX	0	0	1	1
TRAPPC6A	0	0	1	1
TRPV2	0	0	1	1
TSTD1	0	0	1	1
TXNDC9	0	0	1	1
UBE2V2	0	0	1	1
UFC1	0	0	1	1
USP14	0	0	1	1
USP4	0	0	1	1
USP7	0	0	1	1
VASP	0	0	1	1
WAS	0	0	1	1
WDR54	0	0	1	1
XBP1	0	0	1	1
XKRX	0	0	1	1
YWHAH	0	0	1	1
ZCRB1	0	0	1	1
ZYX	0	0	1	1

### Sheet: Mem-like recurrent marker genes
Gene	Occurrences in FB5Pseq (total 5 samples)	Occurrences in 10x3' (total 9 samples)	Occurrences in 10x5' (total 7 samples)	Total occurrences (total 21 samples)
TXNIP	1	6	5	12
FXYD5	0	4	4	8
CD1C	1	2	3	6
FCMR	1	2	3	6
RPLP2	1	3	2	6
GPR183	0	3	3	6
JUN	0	3	3	6
CAPG	2	2	1	5
RPL30	1	1	3	5
TRBC2	1	2	2	5
CD69	0	2	3	5
EMP3	0	3	2	5
JUNB	0	1	4	5
KLF2	0	1	4	5
RPS12	0	3	2	5
RPL23A	1	1	2	4
RPL9	1	1	2	4
RPS25	1	1	2	4
RPS27	1	1	2	4
RPS27A	2	1	1	4
CCR7	0	2	2	4
FTL	0	3	1	4
HLA-F	0	2	2	4
IER2	0	1	3	4
RPS29	0	2	2	4
TRAF3IP3	0	2	2	4
FTH1	1	1	1	3
KLF6	1	0	2	3
PARP15	2	0	1	3
RPL41	1	1	1	3
ANXA6	0	1	2	3
B2M	0	2	1	3
EEF1B2	0	2	1	3
LY6E	0	1	2	3
MT-ND3	0	3	0	3
RNASET2	0	2	1	3
RPS28	0	1	2	3
S100A6	0	2	1	3
SARAF	0	3	0	3
SELL	0	1	2	3
SUB1	0	2	1	3
TOMM7	0	1	2	3
ZFP36	0	0	3	3
ZFP36L2	0	0	3	3
FAU	1	0	1	2
HLA-C	1	0	1	2
RPL13	1	0	1	2
RPLP1	1	0	1	2
RPS19	1	0	1	2
AC245014.3	0	2	0	2
ARL6IP5	0	2	0	2
BANK1	0	1	1	2
CD44	0	1	1	2
CXCR4	0	1	1	2
FOSB	0	1	1	2
HLA-DPB1	0	1	1	2
IFITM2	0	1	1	2
IGHA1	0	1	1	2
LINC00926	0	2	0	2
MT-ND1	0	2	0	2
NOP53	0	1	1	2
TUBA1A	0	1	1	2
VIM	0	1	1	2
VSIR	0	1	1	2
ACP5	0	0	2	2
AHNAK	0	0	2	2
DUSP1	0	0	2	2
EEF1A1	0	0	2	2
FCGR2B	0	0	2	2
HLA-E	0	0	2	2
P2RY10	0	0	2	2
PPP1R15A	0	0	2	2
RPL10	0	0	2	2
RPL11	0	0	2	2
RPL13A	0	0	2	2
RPL18	0	0	2	2
RPL3	0	0	2	2
RPL34	0	0	2	2
RPL36	0	0	2	2
RPL38	0	0	2	2
RPS14	0	0	2	2
RPS15A	0	0	2	2
RPS21	0	0	2	2
RPS3	0	0	2	2
SLC2A3	0	0	2	2
TPT1	0	0	2	2
AC004967.7	1	0	0	1
APBB1IP	1	0	0	1
ARPC2	1	0	0	1
CNPY3	1	0	0	1
CUL5	1	0	0	1
GHITM	1	0	0	1
HLA-DRA	1	0	0	1
RPL24	1	0	0	1
RPL27A	1	0	0	1
RPL4	1	0	0	1
RPL7P6	1	0	0	1
RPS15	1	0	0	1
SCNM1	1	0	0	1
SSR4	1	0	0	1
TRBV25-1	1	0	0	1
UBE2Q2P6	1	0	0	1
AIF1	0	1	0	1
ARHGAP24	0	1	0	1
ARL4C	0	1	0	1
CD4	0	1	0	1
CSF2RA	0	1	0	1
CST3	0	1	0	1
EIF2B3	0	1	0	1
FCER1G	0	1	0	1
FCER2	0	1	0	1
FCGRT	0	1	0	1
FOS	0	1	0	1
GAPT	0	1	0	1
GSN	0	1	0	1
HLA-A	0	1	0	1
HSPA1A	0	1	0	1
HSPA1B	0	1	0	1
IGHM	0	1	0	1
IGKC	0	1	0	1
IRF7	0	1	0	1
ISCU	0	1	0	1
ITM2C	0	1	0	1
JAML	0	1	0	1
LINC01857	0	1	0	1
LST1	0	1	0	1
LTB	0	1	0	1
MS4A6A	0	1	0	1
MT-ND2	0	1	0	1
MYO1F	0	1	0	1
PLAC8	0	1	0	1
PLP2	0	1	0	1
PPP1R14B	0	1	0	1
RAB4A	0	1	0	1
RNASE6	0	1	0	1
RPS9	0	1	0	1
S100A11	0	1	0	1
S100A4	0	1	0	1
SERPINF1	0	1	0	1
SPN	0	1	0	1
SRGN	0	1	0	1
TNFRSF13B	0	1	0	1
TXN	0	1	0	1
TYROBP	0	1	0	1
AES	0	0	1	1
AREG	0	0	1	1
BIN2	0	0	1	1
CD48	0	0	1	1
CD52	0	0	1	1
CD79A	0	0	1	1
CELF2	0	0	1	1
CYCS	0	0	1	1
EPB41L4A-AS1	0	0	1	1
FGD2	0	0	1	1
IGFBP4	0	0	1	1
ITGB1	0	0	1	1
ITM2B	0	0	1	1
LYST	0	0	1	1
MTSS1	0	0	1	1
NFKBIA	0	0	1	1
NR4A2	0	0	1	1
PFDN5	0	0	1	1
PLD4	0	0	1	1
PMAIP1	0	0	1	1
PTPN6	0	0	1	1
RASGRP2	0	0	1	1
RHOB	0	0	1	1
RPL18A	0	0	1	1
RPL19	0	0	1	1
RPL26	0	0	1	1
RPL27	0	0	1	1
RPL35	0	0	1	1
RPL37A	0	0	1	1
RPS11	0	0	1	1
RPS16	0	0	1	1
RPS18	0	0	1	1
RPS20	0	0	1	1
RPS23	0	0	1	1
RPS3A	0	0	1	1
RPS6	0	0	1	1
RPSA	0	0	1	1
SMAGP	0	0	1	1
SPOCK2	0	0	1	1
STAG3	0	0	1	1
TMSB10	0	0	1	1
UTRN	0	0	1	1
