## Supplementary Data Table 5 for "Functional plasticity and recurrent cell states of malignant B cells in follicular lymphoma"

### Sheet: Metacluster1_Mid
Gene	Occurrences (total 20 samples)
HLA-DQB1	7
MS4A1	7
FCER2	6
MALAT1	6
HLA-DPA1	5
HLA-DPB1	5
HLA-DQA1	5
HLA-DRA	5
HLA-DRB1	5
IL4I1	5
ACTB	4
B2M	4
CD22	4
CD74	4
CTSH	4
HLA-E	4
LBH	4
C1orf162	3
CD52	3
CD72	3
CYB561A3	3
EMP3	3
HLA-C	3
HLA-DRB5	3
IGHE	3
MPEG1	3
MYL12A	3
PHACTR1	3
QRSL1	3
RALGPS2	3
RNASET2	3
SELL	3
SYNGR2	3
AC004687.1	2
AC023590.1	2
AC245014.3	2
ACAP1	2
ACTG1	2
ACVR2A	2
ACY3	2
ANXA2	2
AP2S1	2
ARGLU1	2
ATP6V0E1	2
BIK	2
C12orf45	2
CCL3	2
CCR6	2
CD19	2
CD44	2
CD53	2
CLN8	2
CST3	2
CXCR3	2
DDX17	2
DDX24	2
DDX5	2
DHRS9	2
DNPH1	2
FCMR	2
FCRL2	2
FGL2	2
GABARAPL2	2
GAPT	2
GDI2	2
GLUL	2
HDAC6	2
HIST1H1E	2
HLA-B	2
HLA-DMA	2
HLA-DMB	2
HLA-DOB	2
HLA-DQA2	2
HRH2	2
HSP90B1	2
HSPA1A	2
IGKC	2
IRF8	2
MACROD2	2
MAP2K6	2
MBNL1	2
MTRNR2L8	2
NPC2	2
PLCG2	2
PLD4	2
PRDX2	2
PTPRC	2
RBM39	2
RBM6	2
RGS13	2
RHEX	2
RNASE6	2
RPS15A	2
RPS27	2
RSRP1	2
SEMA7A	2
SIT1	2
SUGP2	2
TPT1	2
TXNIP	2
UNC93B1	2
VIM	2
A1BG	1
A4GALT	1
ABCA6	1
ABHD15	1
ABHD6	1
AC005224.3	1
AC007038.1	1
AC008083.2	1
AC008539.1	1
AC009088.2	1
AC015936.1	1
AC020656.1	1
AC022784.3	1
AC079305.1	1
AC079921.2	1
AC087741.1	1
AC092140.2	1
AC103591.3	1
AC104248.1	1
AC104699.1	1
AC105935.1	1
AC119428.2	1
AC124283.1	1
AC124944.1	1
AC133065.1	1
ACAP2	1
ACP5	1
ACTA2-AS1	1
ADA	1
ADA2	1
ADAM12	1
ADAT2	1
ADGRE2	1
ADGRF3	1
AGL	1
AGO2	1
AHCY	1
AHNAK	1
AIF1	1
AKAP13	1
AKNA	1
AL031705.1	1
AL118516.1	1
AL136454.1	1
AL157392.4	1
AL158163.2	1
AL160006.1	1
AL353616.2	1
AL355075.4	1
AL358933.1	1
AL390036.1	1
AL390728.5	1
ALDH16A1	1
ALOX15	1
ALOX5	1
ANKRD11	1
ANXA1	1
ANXA4	1
ANXA5	1
ANXA6	1
AOAH	1
AP003110.1	1
AP003774.4	1
APOC1	1
APOL2	1
APP	1
ARF6	1
ARHGAP15	1
ARHGAP24	1
ARHGAP5	1
ARHGAP9	1
ARL17A	1
ARL2	1
ARL4C	1
ARMC6	1
ARMCX2	1
ARPC1B	1
ARPC2	1
ARPC3	1
ARPC4	1
ARRB2	1
ARRDC5	1
ASIP	1
ATF5	1
ATG4C	1
ATL1	1
ATP13A1	1
ATP13A2	1
ATP2B1	1
ATP2B4	1
ATP8A1	1
AXIN1	1
AZI2	1
BAIAP2	1
BAMBI	1
BANK1	1
BCKDHA	1
BCL11A	1
BCL2	1
BEX4	1
BHLHE40	1
BHLHE41	1
BLVRA	1
BMP3	1
BSG	1
BTF3L4	1
BTLA	1
BZW2	1
C12orf57	1
C14orf178	1
C16orf46	1
C17orf49	1
C1QBP	1
C20orf27	1
C21orf2	1
C22orf39	1
C3orf14	1
C9orf16	1
CALHM2	1
CAMP	1
CANX	1
CAP1	1
CAPG	1
CARD16	1
CARD19	1
CARNMT1	1
CASP1	1
CBX6	1
CCAR2	1
CCDC112	1
CCDC126	1
CCDC137	1
CCDC152	1
CCDC50	1
CCDC85B	1
CCL17	1
CCL4L2	1
CCND2	1
CCR2	1
CD1C	1
CD1E	1
CD24	1
CD300A	1
CD302	1
CD33	1
CD36	1
CD4	1
CD40	1
CD63	1
CD68	1
CD79A	1
CD82	1
CD86	1
CDC42EP3	1
CDCA7	1
CDH26	1
CDYL	1
CELF2	1
CFI	1
CFL1	1
CFP	1
CHAF1A	1
CHD9	1
CHI3L2	1
CHIC1	1
CHMP5	1
CHORDC1	1
CHPF	1
CINP	1
CIRBP	1
CISD2	1
CLCN5	1
CLEC10A	1
CLEC2B	1
CLEC2D	1
CLEC4A	1
CLEC4C	1
CLEC7A	1
CLECL1	1
CLIC2	1
CLIC3	1
CMSS1	1
CMTM3	1
CNN2	1
COG7	1
COMT	1
CORO1C	1
COTL1	1
COX15	1
COX4I1	1
CP	1
CPLANE1	1
CPNE3	1
CPPED1	1
CPVL	1
CREB3L2	1
CREBBP	1
CRYL1	1
CSF2RA	1
CSF2RB	1
CSGALNACT2	1
CSNK1G2	1
CSTA	1
CTBP2	1
CTSB	1
CTSC	1
CTSS	1
CWC27	1
CX3CR1	1
CXCL8	1
CXCR4	1
CYBA	1
CYSLTR1	1
CYTOR	1
DBI	1
DBNL	1
DDAH2	1
DDHD1	1
DDIT4-AS1	1
DECR1	1
DEF8	1
DERL3	1
DGLUCY	1
DICER1	1
DMD	1
DMXL1	1
DNAJC10	1
DNAJC5B	1
DNASE1L3	1
DNMBP	1
DOK2	1
DOK4	1
DST	1
DUSP1	1
DUSP23	1
DUSP3	1
DUSP5	1
DUSP7	1
DYNLRB1	1
EBI3	1
EEF1A1	1
EEF2	1
EGLN3	1
EHD1	1
EIF2AK4	1
EIF2B3	1
EIF4A3	1
EIF4EBP1	1
EIF4G3	1
EIPR1	1
ELL3	1
EMC8	1
EML6	1
ENPP2	1
EPHB1	1
ERCC1	1
ERP29	1
ETHE1	1
ETV6	1
ETV7	1
EVL	1
EZR	1
FABP5	1
FAM118A	1
FAM122C	1
FAM129C	1
FAM162A	1
FAM213A	1
FAM30A	1
FAM49A	1
FAM50B	1
FBXO17	1
FBXO22	1
FBXO6	1
FCER1A	1
FCER1G	1
FCGRT	1
FCHSD2	1
FCN1	1
FES	1
FGR	1
FH	1
FHL1	1
FLNA	1
FOXP1	1
FSCN1	1
FTL	1
FUS	1
FUT7	1
FXYD5	1
FYB1	1
G6PD	1
GABPB1-AS1	1
GALNT6	1
GAPDH	1
GAS6	1
GCHFR	1
GCSH	1
GDF9	1
GEM	1
GEMIN6	1
GGA1	1
GGCT	1
GIMAP8	1
GINS1	1
GLIPR2	1
GLRA3	1
GMDS	1
GMFG	1
GNA15	1
GNAQ	1
GNG11	1
GNG8	1
GNGT2	1
GOLGA8B	1
GPR137	1
GPR162	1
GPR183	1
GPR34	1
GPR82	1
GPRIN3	1
GRAMD1B	1
GRASP	1
GRK3	1
GRN	1
GSN	1
GSTO1	1
GSTO2	1
GSTP1	1
GTF2H1	1
GUCY1A1	1
GYG1	1
GZMB	1
H1F0	1
H1FX	1
H2AFJ	1
HAVCR2	1
HCK	1
HDAC5	1
HDAC9	1
HERC2	1
HERPUD1	1
HEXB	1
HIBADH	1
HINT2	1
HIST1H1C	1
HIST1H1D	1
HIST1H2BN	1
HLA-F	1
HMGN1	1
HOPX	1
HORMAD1	1
HS3ST3B1	1
HS6ST1	1
HSPA1B	1
HSPB1	1
HTATSF1	1
HTR3A	1
HVCN1	1
IDH3A	1
IER2	1
IER5	1
IFITM3	1
IFNGR1	1
IGHD	1
IGHEP1	1
IGHG1	1
IGHM	1
IGHV4-55	1
IGKV2D-24	1
IGLV1-51	1
IGSF6	1
IL10RA	1
IL12A	1
IL1B	1
IL2RG	1
IL3RA	1
IL4R	1
IL6R	1
IRF1	1
IRF2BP2	1
IRF4	1
IRF7	1
ISG20	1
ITGA6	1
ITGAX	1
ITGB2	1
ITGB2-AS1	1
ITGB8	1
ITM2C	1
ITPA	1
JAML	1
JCHAIN	1
JUN	1
KCNK6	1
KCTD5	1
KCTD7	1
KIAA0319	1
KIAA0319L	1
KIF13B	1
KIF22	1
KLF2	1
KLHDC4	1
KLHL17	1
KLHL6	1
KMT2E	1
KRT5	1
LAIR1	1
LAMA5	1
LAMP5	1
LAP3	1
LCP1	1
LCTL	1
LDHB	1
LEPROTL1	1
LGALS1	1
LGALS2	1
LGALS3	1
LGALS9	1
LGMN	1
LILRA4	1
LILRB3	1
LILRB4	1
LINC00449	1
LINC00654	1
LINC00685	1
LINC00926	1
LINC00996	1
LINC01816	1
LINC01857	1
LINC01934	1
LINC02001	1
LINC02059	1
LINC02132	1
LINC02397	1
LITAF	1
LMNA	1
LNPEP	1
LPGAT1	1
LPXN	1
LRRC25	1
LRRK2	1
LST1	1
LTB	1
LY6E	1
LY86	1
LY96	1
LYRM4	1
LYSMD2	1
LYST	1
LYZ	1
MANF	1
MAP1A	1
MAP1B	1
MAP1LC3B	1
MAP4K4	1
MAP7D3	1
MAPK10	1
MAPKAPK2	1
MAPKAPK3	1
MAPT	1
MCM3AP-AS1	1
MCPH1	1
MCTP1	1
MCTP2	1
MED12L	1
MEF2C	1
MFSD1	1
MFSD12	1
MFSD2A	1
MGAT5	1
MGST2	1
MID1IP1	1
MIF4GD	1
MIIP	1
MIPEP	1
MIR155HG	1
MIR181A2HG	1
MIR4432HG	1
MNDA	1
MORF4L1	1
MRC1	1
MRM3	1
MRPL54	1
MRPS21	1
MS4A14	1
MS4A6A	1
MSRB1	1
MT1X	1
MTCH2	1
MTHFD2	1
MTHFSD	1
MTRNR2L12	1
MVB12A	1
MVP	1
MYCBP2	1
MYCL	1
MYL6	1
MYL9	1
MYMX	1
MYO15B	1
MYO1F	1
N4BP2	1
N4BP2L1	1
N4BP2L2	1
NAGA	1
NAPEPLD	1
NBPF3	1
NCOA3	1
NDRG2	1
NDUFA4	1
NDUFS7	1
NFAT5	1
NFIC	1
NFKBIA	1
NFKBIZ	1
NKTR	1
NMRAL1	1
NOP10	1
NOTCH4	1
NPM3	1
NRROS	1
NUCB1	1
NUCB2	1
NUDT16	1
OAZ1	1
OGA	1
OLFML2A	1
OPN3	1
OTULINL	1
P2RY13	1
P2RY14	1
P3H2	1
PACSIN1	1
PACSIN2	1
PADI4	1
PAG1	1
PAK1	1
PAK1IP1	1
PALB2	1
PARN	1
PARP1	1
PARP11	1
PARP14	1
PARP15	1
PARVB	1
PAXIP1-AS2	1
PAXX	1
PCDH9	1
PDCD6IP	1
PDE4B	1
PDZD7	1
PFN1	1
PGRMC1	1
PHC2	1
PHC3	1
PI4KA	1
PIGP	1
PIM2	1
PIM3	1
PIP4P2	1
PLA2G16	1
PLAC8	1
PLAUR	1
PLCB2	1
PLCL1	1
PLEK	1
PLIN3	1
PLPP5	1
PLVAP	1
POLD1	1
POLR2J3.1	1
POLR3C	1
PON2	1
POU2F2	1
PPDPF	1
PPM1J	1
PPM1K	1
PPM1L	1
PPP1R14B	1
PRCP	1
PRDX3	1
PRDX4	1
PREB	1
PRELID1	1
PRKAG2	1
PRKAG2-AS1	1
PRRC2C	1
PSAP	1
PSMA4	1
PSMB5	1
PSTPIP1	1
PTCRA	1
PTGIR	1
PTPN6	1
PTPRE	1
PTTG1IP	1
PXDNL	1
QPCT	1
RAB34	1
RAB4A	1
RABEP2	1
RAC2	1
RAD23B	1
RARRES3	1
RASD1	1
RASSF1-AS1	1
RASSF2	1
RASSF4	1
RBAK	1
RBM5	1
RDH5	1
REL	1
RELT	1
REPIN1	1
RFC2	1
RFTN1	1
RGS1	1
RGS14	1
RGS18	1
RHOA	1
RHOC	1
RHOF	1
RHOXF1	1
RHPN1	1
RIOX2	1
RIPOR3	1
RNF103	1
RNF130	1
RNF213	1
RNF219	1
RNPS1	1
ROCK1	1
ROGDI	1
ROMO1	1
RPIA	1
RPL13	1
RPL26L1	1
RPL27	1
RPS12	1
RPS15	1
RPS26	1
RPS4Y1	1
RPS6	1
RPS6KB1	1
RPS7	1
RPSA	1
RPUSD1	1
RUBCN	1
RUNX2	1
S100A10	1
S100A11	1
S100A4	1
S100A6	1
SAMHD1	1
SAR1B	1
SARAF	1
SCARB2	1
SCML4	1
SCN9A	1
SCP2	1
SCT	1
SDCBP	1
SDF4	1
SDHAF3	1
SELPLG	1
SEPT11	1
SERF2	1
SERPINA1	1
SERPINA9	1
SERPINF1	1
SERPINF2	1
SGK3	1
SH2B3	1
SH3BP2	1
SH3BP5	1
SH3D21	1
SHTN1	1
SIDT1	1
SIGLEC7	1
SKI	1
SLA	1
SLA2	1
SLAMF7	1
SLAMF8	1
SLC12A2	1
SLC12A3	1
SLC12A6	1
SLC16A7	1
SLC18B1	1
SLC1A5	1
SLC20A1	1
SLC25A3	1
SLC25A6	1
SLC2A5	1
SLC31A2	1
SLC33A1	1
SLC38A1	1
SLC3A2	1
SLC43A2	1
SLC4A10	1
SMARCE1	1
SMCO4	1
SMIM5	1
SMIM6	1
SMPD3	1
SNAP23	1
SNCA	1
SND1	1
SNX9	1
SP140	1
SPART	1
SPATS2L	1
SPCS1	1
SPG21	1
SPN	1
SPNS1	1
SPNS3	1
SPTBN1	1
SRD5A3	1
SRGN	1
SRPK2	1
SRSF7	1
SSR1	1
ST6GALNAC4	1
STARD3NL	1
STK11IP	1
STK17B	1
STOML2	1
STX17	1
SUB1	1
SUGP1	1
SUMO2	1
SUSD1	1
SYCE1L	1
SYNE1	1
TAGLN2	1
TAPBPL	1
TBC1D7	1
TBXAS1	1
TCAF1	1
TCEAL4	1
TCEAL8	1
TCF4	1
TCL1A	1
TCTN1	1
TENT5A	1
TGFBI	1
THAP8	1
THEMIS2	1
THYN1	1
TIMM13	1
TIMP1	1
TLR10	1
TMEM109	1
TMEM123	1
TMEM131L	1
TMEM136	1
TMEM176A	1
TMEM263	1
TMEM273	1
TMEM39B	1
TMEM8B	1
TMIGD2	1
TMSB10	1
TMSB4X	1
TNFAIP3	1
TNFAIP8L2	1
TNFRSF17	1
TNFRSF1B	1
TNFRSF21	1
TNFSF13B	1
TNKS	1
TNNI2	1
TNRC6B	1
TOP2B	1
TPM2	1
TRA2A	1
TRAC	1
TRAF3IP3	1
TRDMT1	1
TRGV5	1
TRIAP1	1
TRIM32	1
TRIM55	1
TRIQK	1
TRMT9B	1
TRPV2	1
TSPAN4	1
TSPO	1
TTC21B	1
TUBB	1
TUT4	1
TWF2	1
TXN	1
TYMP	1
TYROBP	1
UBASH3B	1
UBE2E3	1
UBE2L6	1
UBE2M	1
UBE2W	1
UBR5	1
UCHL3	1
UGCG	1
UQCR11	1
UQCRH	1
USP15	1
USP6NL	1
VAMP8	1
VAV3-AS1	1
VEGFB	1
VOPP1	1
VPS13C	1
VPS13D	1
VSIR	1
WIPI2	1
XRRA1	1
YPEL5	1
ZBTB20	1
ZBTB33	1
ZEB2	1
ZFAT	1
ZFP36	1
ZFP36L1	1
ZFP36L2	1
ZFYVE16	1
ZNF101	1
ZNF180	1
ZNF32	1
ZNF385A	1
ZNF385C	1
ZNF582	1
ZNF621	1
ZNF70	1
ZNF787	1
ZNF880	1

### Sheet: Metacluster2_Mem-like
Gene	Occurrences (total 21 samples)
TXNIP	12
JUN	11
EMP3	9
TSC22D3	9
CXCR4	8
DUSP1	8
JUNB	8
KLF2	8
FCMR	7
FTL	7
CD69	6
FOS	6
HSPA1B	6
IER2	6
ZFP36L2	6
CD1C	5
FOSB	5
LINC00926	5
RGS1	5
TOMM7	5
ZFP36	5
ANXA6	4
BTG1	4
CAPG	4
DNAJB1	4
FCER2	4
FXYD5	4
H3F3B	4
HLA-DPB1	4
KLF6	4
LGALS1	4
NOP53	4
PLP2	4
PMAIP1	4
PPP1R15A	4
RPS27	4
RPS27A	4
RPSA	4
SELL	4
SLC2A3	4
STAG3	4
AC245014.3	3
ACSM3	3
C1orf162	3
CCR7	3
CD55	3
CD79B	3
DUSP2	3
HSP90AA1	3
IGHE	3
JCHAIN	3
LHPP	3
LY6E	3
MALAT1	3
RASGRP2	3
RGCC	3
RPL13	3
RPL13A	3
RPL21	3
RPL3	3
RPL32	3
RPL9	3
RPS14	3
SARAF	3
TMSB10	3
TUBA1A	3
AC103591.3	2
AES	2
BIN2	2
BTG2	2
BTNL9	2
C16orf74	2
CD48	2
CD52	2
CD79A	2
CELF2	2
DERL3	2
DNAJA1	2
EEF1B2	2
EEF1D	2
EGR1	2
EIF1	2
EIF3K	2
EPB41	2
FTH1	2
GADD45B	2
GPR183	2
HSPA1A	2
HSPA6	2
HSPA8	2
HSPB1	2
HSPD1	2
HSPE1	2
IFITM2	2
IGHM	2
IGKC	2
IGLC3	2
IL4R	2
ISG20	2
ITGB1	2
LAPTM5	2
LBH	2
LSP1	2
LTB	2
NFKBIA	2
NR4A1	2
PCDH9	2
PDE4D	2
PKIG	2
PLEK	2
PLPP5	2
PRKCB	2
PTPN6	2
RASSF6	2
RGS2	2
RPL10	2
RPL11	2
RPL17	2
RPL18A	2
RPL30	2
RPL34	2
RPL35	2
RPL35A	2
RPL37A	2
RPL38	2
RPL39	2
RPL41	2
RPL8	2
RPS12	2
RPS21	2
RPS23	2
RPS28	2
RPS29	2
SELENOM	2
SERTAD1	2
SLC25A6	2
SMAD1	2
SMCHD1	2
SPINT2	2
SRSF7	2
SUB1	2
TAGAP	2
TBC1D10C	2
TPT1	2
TSPO	2
UBB	2
VIM	2
VPREB1	2
VPREB3	2
YBX3	2
ZFP36L1	2
ABHD5	1
AC004687.1	1
AC007216.4	1
AC007952.4	1
AC016831.7	1
ACP5	1
ADAM28	1
ADD3	1
ADK	1
AHSA1	1
AL139020.1	1
AL161781.2	1
ALDH2	1
ANKRD37	1
AP2S1	1
APOD	1
ARHGEF1	1
ARID5B	1
ATF4	1
ATP2B1-AS1	1
ATP6V1G1	1
B2M	1
BAG3	1
BCL2	1
BIK	1
BIN1	1
BIRC3	1
C12orf57	1
C7orf50	1
CACYBP	1
CALHM6	1
CCDC144A	1
CD27	1
CD44	1
CD59	1
CD63	1
CD83	1
CD99	1
CDKN1A	1
CH17-373J23.1	1
CHORDC1	1
CIRBP	1
CLNK	1
CNBP	1
CNN2	1
CNTNAP2	1
COBLL1	1
CORO1B	1
COX6B1	1
CPNE3	1
CPNE5	1
CRTAP	1
CXCR5	1
CXXC5	1
CYBA	1
CYCS	1
DCAF12	1
DDIT3	1
DDIT4	1
DDX5	1
DNAJB4	1
DUSP22	1
EEF1A1	1
EEF2	1
EIF3G	1
ETV7	1
EZR	1
FAM129C	1
FAU	1
FKBP5	1
FOXP1	1
GABARAPL1	1
GAPT	1
GLIPR1	1
GLUL	1
GMFG	1
GPM6A	1
GRHPR	1
GSTP1	1
GUCD1	1
H1FX	1
HCK	1
HIST1H2AC	1
HLA-A	1
HLA-B	1
HLA-DMA	1
HLA-DPA1	1
HLA-DQB1	1
HLA-E	1
HS3ST1	1
HSP90AB1	1
HSPH1	1
HTR3A	1
HVCN1	1
ICAM3	1
ID3	1
IDS	1
IER5	1
IFITM3	1
IGHA1	1
IGHA2	1
IGHEP1	1
IGHGP	1
IGHV4-59	1
IGKV1-6	1
IGLV1-40	1
IGLV4-69	1
IL2RA	1
IL4I1	1
IRF1	1
IRF8	1
ITM2B	1
JMJD1C	1
KANSL1-AS1	1
KCNN4	1
KLF3	1
LDLRAD4	1
LIMD2	1
LINC02132	1
LINC02397	1
LINC02576	1
LITAF	1
LTA4H	1
LYPLAL1	1
MAD1L1	1
MAP2K6	1
MAPK10	1
MARCKSL1	1
MEIS2	1
MFHAS1	1
MGAT5	1
MGST3	1
MHENCR	1
MICU2	1
MTSS1	1
MXD1	1
MZB1	1
N4BP2L2	1
NEAT1	1
NPC2	1
NPIPB11	1
OAS1	1
P2RY10	1
P4HA2	1
PCGF5	1
PDIA6	1
PDLIM1	1
PFDN5	1
PIM1	1
PIM2	1
PLD4	1
PNISR	1
PNOC	1
PNRC1	1
POMC	1
PPDPF	1
PPIA	1
PSAP	1
PYCARD	1
QRSL1	1
RAB11A	1
RACK1	1
RASSF1	1
RCSD1	1
REL	1
RHOB	1
RIPOR2	1
RNASET2	1
RNF113A	1
RNGTT	1
RPL14	1
RPL22	1
RPL27	1
RPL29	1
RPL36	1
RPL37	1
RPLP2	1
RPS15	1
RPS18	1
RPS19	1
RPS20	1
RPS25	1
RPS3	1
RPS3A	1
RPS6	1
RPS7	1
RUBCNL	1
S100A10	1
S100A11	1
S100A6	1
S1PR1	1
S1PR4	1
SAT1	1
SBDS	1
SCIMP	1
SCPEP1	1
SGK1	1
SH3BP5	1
SLC2A5	1
SMAGP	1
SMARCB1	1
SNTA1	1
SNX2	1
SOCS1	1
SPOCK2	1
SUGCT	1
SYK	1
SYNE2	1
SYT17	1
TCF4	1
TCL1A	1
TCL1B	1
TCP1	1
TKT	1
TNF	1
TNFRSF1B	1
TP53INP1	1
TRABD	1
TSHZ2	1
TSPAN13	1
TSPYL2	1
UBAC2	1
UBC	1
UCP2	1
UTRN	1
VSIR	1
YPEL3	1
ZFAND2A	1
ZNF296	1
ZNF331	1
ZNF581	1

### Sheet: Metacluster3_TFH-activated
Gene	Occurrences (total 6 samples)
ACTB	6
ARPC2	6
LDHA	6
PFN1	6
ACTR3	5
CFL1	5
EBI3	5
HLA-DRB5	5
LCP1	5
MTHFD2	5
PKM	5
PLEK	5
PRDX1	5
PSME2	5
TMSB4X	5
ACTG1	4
ATP5MC3	4
BATF	4
CD1C	4
CD40	4
CD83	4
CORO1A	4
CTSH	4
EEF1A1	4
EEF1B2	4
EIF5A	4
GRHPR	4
HLA-DQA1	4
HLA-DRB1	4
HSP90AB1	4
HSPA8	4
IMPDH2	4
MIR155HG	4
NPM3	4
PPA1	4
PRELID1	4
PRMT1	4
RPLP0	4
RPS12	4
RPSA	4
SLAMF1	4
SYNGR2	4
TAP1	4
TRAF4	4
TXN	4
VASP	4
VDAC1	4
YBX1	4
ABRACL	3
ACTR2	3
AKR1A1	3
ARPC5	3
BCL2A1	3
BID	3
BZW2	3
C1QBP	3
CCL17	3
CCT2	3
CCT5	3
CCT6A	3
COX6C	3
DBI	3
DCTPP1	3
DNPH1	3
ENO1	3
GMDS	3
GPATCH4	3
GRINA	3
GSTP1	3
HLA-DPA1	3
HLA-DPB1	3
HLA-DQA2	3
HLA-DQB1	3
HLA-DRA	3
HMGA1	3
HOPX	3
HSPE1	3
ICAM1	3
IGHE	3
ISOC2	3
JPT1	3
LAT2	3
LDHB	3
LYSMD2	3
MARCKS	3
MIF	3
MRPL14	3
MRPL24	3
MRPL4	3
MS4A1	3
NCL	3
NDUFB3	3
NDUFS6	3
NFKBIA	3
NHP2	3
NME1	3
NPM1	3
PA2G4	3
PDIA6	3
PGAM1	3
PHB	3
PPIA	3
PSMC3	3
PTPN1	3
RAN	3
RBM3	3
RHOF	3
RPL12	3
RPL22L1	3
RPL37A	3
RPS2	3
SERBP1	3
SLC25A5	3
SNRPE	3
TAGLN2	3
TESC	3
TPM3	3
TUBB	3
TYMP	3
ANP32E	2
APRT	2
ARPC1B	2
ATIC	2
ATOX1	2
ATP5F1A	2
ATP5F1B	2
ATP5F1C	2
ATP5MC1	2
ATP5MF	2
BANF1	2
BIK	2
BIRC5	2
BOLA3	2
CALR	2
CAPZB	2
CCDC167	2
CCL22	2
CCT3	2
CCT4	2
CCT7	2
CCT8	2
CD44	2
CD72	2
CD82	2
CD99	2
CDC20	2
CDCA7	2
CENPW	2
CFLAR	2
CIAPIN1	2
CKS1B	2
COX5A	2
CR2	2
CSK	2
CYB561A3	2
CYC1	2
DDX21	2
DHRS9	2
DUSP2	2
EBNA1BP2	2
EIF6	2
ELOB	2
FABP5	2
FBL	2
FCRL3	2
FCRL5	2
FKBP1A	2
GAPDH	2
GPR183	2
H2AFY	2
H3F3A	2
HLA-A	2
HLA-DMA	2
HSPD1	2
IER2	2
IFNGR1	2
IL21R	2
ITGB1BP1	2
LRMP	2
LSM6	2
LSP1	2
LTA	2
MAP3K7CL	2
MDH1	2
MRPL11	2
MRPL51	2
MRPL52	2
MRPS15	2
MTCH2	2
MVP	2
MYL12A	2
MYL6	2
NAPSA	2
NDUFB2	2
NFKB2	2
NME2	2
NOP16	2
NUCKS1	2
NUTF2	2
OSTC	2
PAICS	2
PARK7	2
PARP1	2
PARVB	2
PDIA3	2
PEA15	2
PFDN2	2
PGK1	2
POMP	2
PSMA4	2
PSMA5	2
PSMB3	2
PSMB8	2
PTPN6	2
RGS10	2
RHEX	2
RPL10A	2
RPL14	2
RPL35	2
RPL4	2
RPL5	2
RPL6	2
RPL8	2
RPS19	2
RPS3A	2
RPS6	2
S100A10	2
SDHC	2
SEMA7A	2
SLC25A3	2
SLC25A6	2
SLC39A1	2
SMS	2
SNHG15	2
SNRPD1	2
SPIB	2
SRI	2
SWAP70	2
TIMM13	2
TIMM17A	2
TIPRL	2
TK1	2
TKT	2
TLR10	2
TNFRSF13B	2
TPI1	2
TRABD	2
TRAF1	2
TSTA3	2
UBE2A	2
VIM	2
WDR77	2
YWHAB	2
AATBC	1
AC023590.1	1
AC104699.1	1
AC107884.1	1
AC245014.3	1
ACADM	1
ACBD6	1
ACKR3	1
ACP1	1
ACP5	1
ACTG2	1
ADA	1
ADAM15	1
ADGRG5	1
ADI1	1
ADIPOR1	1
ADSL	1
AHCY	1
AHR	1
AICDA	1
AIFM1	1
AK4	1
ANAPC11	1
ANXA2	1
ANXA4	1
AP000851.1	1
APEX1	1
APH1A	1
APIP	1
APLP2	1
ARAP2	1
ARHGAP17	1
ARHGEF2	1
ARID5A	1
ARL6IP5	1
ARPC4	1
ARPC5L	1
ASAP1	1
ASF1A	1
ASH1L	1
ASPH	1
ATP5MG	1
ATP5PB	1
ATP5PF	1
ATP5PO	1
AURKB	1
B2M	1
B3GNT2	1
B4GALT3	1
BASP1	1
BATF3	1
BCL2L1	1
BCL3	1
BCL6	1
BLVRB	1
BTF3	1
BTN2A2	1
BTNL9	1
BZW1	1
C12orf75	1
C12orf77	1
C19orf48	1
C19orf70	1
C1orf112	1
C1orf35	1
C1orf43	1
C21orf91	1
C5orf15	1
C8orf59	1
C8orf76	1
CACYBP	1
CALM3	1
CAMTA1	1
CANX	1
CAP1	1
CAPG	1
CAPN1	1
CAPRIN1	1
CAPZA2	1
CASP8AP2	1
CBFA2T3	1
CBWD2	1
CBX1	1
CCDC138	1
CCDC28B	1
CCDC50	1
CCDC86	1
CCDC88A	1
CCNB1	1
CCNB2	1
CCND2	1
CD19	1
CD22	1
CD48	1
CD53	1
CD70	1
CD74	1
CD80	1
CDC42	1
CDCA3	1
CDCA8	1
CDK1	1
CDK6	1
CDKN2A	1
CDKN2C	1
CDKN3	1
CEACAM1	1
CENPE	1
CENPF	1
CENPM	1
CENPV	1
CERS2	1
CHCHD10	1
CHCHD2	1
CHD1L	1
CHTOP	1
CKAP5	1
CKS2	1
CLEC17A	1
CLPTM1L	1
CMTM3	1
CNN2	1
CNP	1
COA4	1
COA6	1
COMMD1	1
COMT	1
COPA	1
COPE	1
COTL1	1
COX17	1
COX6A1	1
COX8A	1
CPQ	1
CR1	1
CREB5	1
CRIP1	1
CRIPT	1
CSNK2B	1
CSTF2	1
CTPS2	1
CYB5R2	1
CYBA	1
CYCS	1
DAAM1	1
DCN	1
DDX39A	1
DEF8	1
DEPDC1B	1
DHFR	1
DHX29	1
DIAPH1	1
DNAJC21	1
DNMT1	1
DOK1	1
DPP3	1
DST	1
DSTN	1
DUSP11	1
DUSP12	1
DYNLL1	1
E2F4	1
EAF2	1
ECE1	1
EIF2AK2	1
EIF3H	1
EIF3I	1
EIF3J	1
EIF3K	1
EIF3M	1
EIF4A1	1
EIF4E2	1
EIF5B	1
EIPR1	1
ENPP3	1
ENSA	1
ENTPD1	1
ERCC3	1
ERH	1
ERP44	1
EXOSC4	1
FAHD2A	1
FAM126A	1
FAM129A	1
FAM3C	1
FAM49B	1
FARSA	1
FCRLA	1
FDFT1	1
FDPS	1
FDXR	1
FEN1	1
FIBP	1
FLAD1	1
FLNA	1
FSCN1	1
FUOM	1
G3BP1	1
GADD45B	1
GALNT6	1
GAR1	1
GATAD2B	1
GBA	1
GBP1	1
GCSAM	1
GDI2	1
GGCX	1
GGH	1
GGNBP2	1
GLMP	1
GLRX3	1
GLUL	1
GNG5	1
GNG8	1
GNL3	1
GOLPH3L	1
GOT2	1
GPAA1	1
GPR89B	1
GRB2	1
GRIP1	1
GTF3A	1
GTF3C6	1
GTSF1	1
GUK1	1
H1F0	1
H2AFV	1
HDGF	1
HIBCH	1
HIST1H1B	1
HIST1H3B	1
HIVEP3	1
HLA-B	1
HLA-C	1
HLA-F	1
HMGB3	1
HMGN1	1
HMMR	1
HNRNPA1	1
HNRNPA1P48	1
HNRNPA2B1	1
HNRNPA3	1
HNRNPC	1
HNRNPD	1
HNRNPDL	1
HNRNPF	1
HNRNPK	1
HPRT1	1
HSBP1	1
HSD17B12	1
HSH2D	1
HSP90AA1	1
HSP90B1	1
IAH1	1
IARS	1
ICAM3	1
IFI16	1
IFI27L2	1
IFRD2	1
IGHEP1	1
IGHG2	1
IGHM	1
IGLC3	1
IKBKE	1
IL2RA	1
IL4I1	1
ILF2	1
ILK	1
IMMT	1
IPO5	1
IRF5	1
ISG20L2	1
IZUMO4	1
JTB	1
KCNMA1	1
KCTD18	1
KIAA1324	1
KIF21A	1
KIFC1	1
KLHL12	1
KRTCAP2	1
LAMTOR2	1
LARP4	1
LAX1	1
LDAH	1
LGALS3	1
LILRB1	1
LIMS1	1
LINC00467	1
LINC00877	1
LINC00954	1
LINC01013	1
LIX1L	1
LMNA	1
LMNB1	1
LMO2	1
LPGAT1	1
LPP	1
LPXN	1
LRRC32	1
LSM1	1
LSM3	1
LSM5	1
LTB	1
LY75	1
MAD2L1	1
MAGED1	1
MAGT1	1
MAP2	1
MAP3K20	1
MAP4K1	1
MARCKSL1	1
MCM3	1
MCM6	1
MCM7	1
MDH2	1
MEMO1	1
METTL21A	1
MFSD5	1
MGAT1	1
MGST2	1
MINOS1	1
MIXL1	1
MKI67	1
MKL1	1
MMADHC	1
MMP7	1
MOB1A	1
MPC2	1
MPP6	1
MPZL1	1
MRPL12	1
MRPL13	1
MRPL15	1
MRPL19	1
MRPL20	1
MRPL21	1
MRPL27	1
MRPL35	1
MRPL36	1
MRPL9	1
MRPS11	1
MRPS12	1
MRPS14	1
MRPS21	1
MRPS35	1
MRTO4	1
MTA2	1
MTA3	1
MTF2	1
MTX1	1
MYBL1	1
MYC	1
MYL9	1
MYO1E	1
MZT2A	1
NAA15	1
NACA	1
NANS	1
NAP1L1	1
NAXE	1
NCSTN	1
NDUFA4	1
NDUFAB1	1
NDUFB9	1
NDUFC2	1
NDUFS2	1
NDUFS5	1
NDUFV2	1
NEDD4L	1
NENF	1
NFKBID	1
NIFK	1
NLRP4	1
NMI	1
NNT	1
NOLC1	1
NONO	1
NSL1	1
NUDC	1
NUF2	1
NUGGC	1
OGG1	1
OTULIN	1
P2RY8	1
P4HB	1
PABPC1	1
PAK1	1
PARP15	1
PASK	1
PAX5	1
PBDC1	1
PCLAF	1
PCNA	1
PDCL	1
PDGFD	1
PES1	1
PEX11B	1
PFDN4	1
PFKFB3	1
PHF19	1
PHF6	1
PHPT1	1
PIP4K2A	1
PIP5K1A	1
PITPNC1	1
PLEKHO1	1
PLK1	1
PMVK	1
POGZ	1
POLR1D	1
POLR2E	1
POLR2L	1
POLR3C	1
POLRMT	1
POMC	1
POU2AF1	1
POU2F1	1
POU2F2	1
PPFIBP2	1
PPM1G	1
PPP1CA	1
PPP1R7	1
PPP4C	1
PPP5C	1
PRCC	1
PRDX3	1
PRDX5	1
PRDX6	1
PRELID3B	1
PRKD3	1
PRPF40A	1
PRPSAP2	1
PRRC2C	1
PSMA1	1
PSMA2	1
PSMA7	1
PSMB1	1
PSMB10	1
PSMB2	1
PSMB4	1
PSMC4	1
PSMC5	1
PSMD13	1
PSMD2	1
PSMD4	1
PSMD8	1
PTGES2	1
PTK2	1
PTMA	1
PTP4A3	1
PTTG1	1
PYHIN1	1
QPCT	1
QSOX1	1
QTRT1	1
RAB1A	1
RAB29	1
RAB31	1
RAB3GAP2	1
RABGAP1L	1
RABIF	1
RAC2	1
RACGAP1	1
RALBP1	1
RANBP1	1
RANBP2	1
RARRES3	1
RASGRP1	1
RBM42	1
RBM8A	1
RBMS1	1
RBX1	1
RECK	1
REL	1
RELB	1
RFC2	1
RGS13	1
RGS9	1
RHOA	1
RHOG	1
RIF1	1
RIT1	1
RMI2	1
RNASEH2C	1
RNF115	1
ROCK1	1
ROMO1	1
RPA3	1
RPAP3	1
RPF2	1
RPL10	1
RPL11	1
RPL13	1
RPL13A	1
RPL15	1
RPL19	1
RPL21	1
RPL22	1
RPL23A	1
RPL24	1
RPL26	1
RPL27	1
RPL28	1
RPL3	1
RPL32	1
RPL35A	1
RPL39	1
RPL39L	1
RPL41	1
RPL7	1
RPL7A	1
RPL9	1
RPLP1	1
RPS14	1
RPS18	1
RPS24	1
RPS25	1
RPS27A	1
RPS29	1
RPS3	1
RPS4X	1
RPS5	1
RPS7	1
RPS8	1
RPS9	1
RRM1	1
RRM2	1
RRP7A	1
RSL1D1	1
RSL24D1	1
RTRAF	1
RUVBL2	1
S100A11	1
SAMHD1	1
SASH3	1
SCAMP3	1
SCNM1	1
SEC61B	1
SEC61G	1
SEL1L	1
SEMA4A	1
SERF2	1
SERPINA9	1
SETDB1	1
SF3B4	1
SF3B6	1
SFPQ	1
SFT2D2	1
SH3BP1	1
SHCBP1	1
SINHCAF	1
SIRT6	1
SLC12A3	1
SLC15A3	1
SLC1A4	1
SLC25A19	1
SLC25A39	1
SLC38A1	1
SLC38A5	1
SLC50A1	1
SLCO5A1	1
SLIRP	1
SMARCA4	1
SMG5	1
SNHG8	1
SNORC	1
SNRPA1	1
SNRPB	1
SNRPC	1
SNRPF	1
SNRPG	1
SNX11	1
SNX8	1
SORL1	1
SPATA48	1
SPATS2	1
SPI1	1
SPINK2	1
SPRED2	1
SPTBN1	1
SRGN	1
SRM	1
SRP72	1
SRSF2	1
SRSF3	1
SSTR2	1
STAC3	1
STAT1	1
STMP1	1
STT3A	1
SUCLG1	1
SYAP1	1
SYT11	1
TADA1	1
TAF10	1
TARS2	1
TCEAL4	1
TCEAL8	1
TCL1B	1
TFEB	1
TFRC	1
THEM4	1
TIMM8B	1
TMCO1	1
TMEM117	1
TMEM126B	1
TMEM131	1
TMEM132B	1
TMEM183A	1
TNFRSF14	1
TOMM22	1
TOMM5	1
TOP1	1
TOP2A	1
TOR1AIP2	1
TOR3A	1
TP53I3	1
TPM4	1
TPX2	1
TREM1	1
TROAP	1
TRPV2	1
TSEN15	1
TTF2	1
TUBB2A	1
TUBB4B	1
TUFM	1
TXNDC5	1
TXNDC9	1
TYMS	1
UAP1	1
UBE2C	1
UBE2D3	1
UBE2J1	1
UBE2L3	1
UBE2L6	1
UBE2N	1
UBE2T	1
UCHL5	1
UCP2	1
UFC1	1
UHMK1	1
UPF3B	1
UQCRH	1
UROD	1
USP1	1
VAMP8	1
VBP1	1
VCL	1
VDAC2	1
VMA21	1
VNN2	1
VOPP1	1
VPREB3	1
WARS	1
WASHC5	1
WDR1	1
WDR46	1
WEE1	1
WIPF1	1
XKRX	1
XRCC6	1
YARS2	1
YEATS4	1
YIF1B	1
YWHAQ	1
ZBED2	1
ZC3H8	1
ZDHHC24	1
ZFP36L1	1

### Sheet: Metacluster4_GC-like
Gene	Occurrences (total 13 samples)
CD27	12
SERF2	11
AC023590.1	10
ACTG1	10
DBI	10
MARCKSL1	10
PARP1	10
SLC25A5	10
UCP2	10
GAPDH	9
JCHAIN	9
METAP2	9
NEIL1	9
VPREB3	9
ATP5MG	8
CD81	8
HMGA1	8
ISG20	8
SMIM14	8
TKT	8
TOP1	8
ZNF581	8
AC012236.1	7
BCAS4	7
C4orf3	7
CD38	7
DYNLL1	7
EZR	7
GCHFR	7
HMCES	7
KLHL6	7
LAMTOR5	7
LIMD2	7
MYL6	7
NSMCE1	7
POU2AF1	7
RGS13	7
SEMA4A	7
SERPINA9	7
TCL1A	7
AICDA	6
BRK1	6
CD79B	6
CDCA7	6
DAAM1	6
DCAF12	6
HMGN1	6
LTB	6
MBD4	6
MRPS36	6
MYBL1	6
SEL1L3	6
SLC30A4	6
SMIM20	6
SYNE2	6
TNFRSF17	6
UBE2J1	6
UQCRH	6
AC012368.1	5
ALDOA	5
ASB13	5
BMP7	5
BRWD1	5
BTF3	5
CD24	5
COX5A	5
ELL3	5
GCSAM	5
GOT2	5
GRHPR	5
IGBP1	5
LAPTM5	5
LDHB	5
LRMP	5
LSM10	5
MIR3681HG	5
MZB1	5
NANS	5
NCF1	5
PDIA4	5
PRDX6	5
PTPN18	5
RBBP4	5
RFTN1	5
SEC14L1	5
SMARCB1	5
TCEA1	5
UQCRB	5
VNN2	5
AC003092.1	4
ACYP2	4
ADA	4
AL133467.1	4
ARL2BP	4
ARPC5	4
ATP5F1B	4
ATP5IF1	4
BCL7A	4
BLOC1S6	4
C12orf75	4
CAMP	4
CCDC88A	4
CD22	4
CD53	4
COX6C	4
CPNE5	4
DNAJC10	4
DNASE1	4
FADS3	4
FKBP1A	4
HLA-DMA	4
HRK	4
IFT57	4
IGKC	4
IL4R	4
LINC02576	4
LPP	4
LYPLA1	4
LYPLAL1	4
MDH1	4
MEF2B	4
MFHAS1	4
MME	4
MRPL51	4
MYL6B	4
OAZ1	4
OGG1	4
PGLS	4
PRDM15	4
PRDX1	4
PRDX3	4
PRPSAP2	4
QRSL1	4
ROMO1	4
SAT1	4
SHCBP1	4
SLC25A3	4
SNHG7	4
SPATS2	4
STK17B	4
SUGCT	4
SUSD3	4
SYVN1	4
TBCA	4
TPI1	4
WDR66	4
ACADM	3
ACSF3	3
ALDH2	3
ALOX5	3
ANP32B	3
ARPC1B	3
ASB2	3
ATF4	3
ATP5F1A	3
ATP5F1C	3
ATP5MC2	3
ATP5MC3	3
ATP5MF	3
ATP6V1E1	3
BASP1	3
BCL6	3
BIK	3
CAMK2D	3
COX6B1	3
COX7C	3
CSTB	3
CUX1	3
DCTN2	3
DEF8	3
EAF2	3
EIF3H	3
ERP44	3
FAM208B	3
FAM3C	3
FCRL2	3
FCRLA	3
GGA2	3
GNG11	3
GRAMD1C	3
HLA-DPB1	3
HNRNPA1	3
HSPA5	3
IGLL5	3
IMP4	3
IRF8	3
LBR	3
LCK	3
LIMS1	3
LMO2	3
MAP3K7CL	3
MIXL1	3
MOB3A	3
MSI2	3
MTF2	3
MX1	3
NUGGC	3
ORAI2	3
PABPC1	3
PCBP2	3
PFN1	3
PGAM1	3
PLEKHA2	3
POLD4	3
PPP1CC	3
PTPRC	3
PTRHD1	3
RACK1	3
RHOH	3
RTRAF	3
S1PR2	3
SEC61B	3
SMDT1	3
SNTA1	3
SNX29	3
SORL1	3
STX7	3
SYBU	3
TMEM156	3
TUBB2A	3
ZBTB8OS	3
ZFAS1	3
ABRACL	2
AC133065.1	2
ACTB	2
ACY3	2
AL139020.1	2
ALOX5AP	2
APLP2	2
ARF4	2
ARGLU1	2
ARPC2	2
ARPC3	2
ATP5MD	2
ATP5PB	2
ATP5PF	2
BACH2	2
BLNK	2
BRI3BP	2
BTG2	2
BTNL9	2
C16orf74	2
C6orf48	2
CALR	2
CAPZB	2
CCDC144A	2
CCDC167	2
CCND3	2
CCNI	2
CCT8	2
CD40	2
CD79A	2
CD83	2
CFL1	2
CLEC2D	2
COL9A3	2
COPE	2
CORO1B	2
COX6A1	2
COX7A2L	2
CPNE3	2
CTSH	2
CXCR4	2
CYB5R3	2
DHRS9	2
DTX1	2
E2F5	2
EIF3G	2
EIF3M	2
ELOB	2
EPS15	2
ERH	2
FAM107B	2
FANCA	2
FBP1	2
FCRL3	2
FCRL5	2
FDFT1	2
FUCA1	2
GABPB1-AS1	2
GDI2	2
GLUL	2
GMDS	2
GSTK1	2
GSTP1	2
H3F3A	2
HDAC1	2
HDAC7	2
HINT1	2
HLA-DQA1	2
HS2ST1	2
HSBP1	2
HSH2D	2
HSPA4	2
HTR3A	2
ID2	2
ID3	2
IGKV1D-8	2
IGLC2	2
IGLV6-57	2
KLHL14	2
LCP1	2
LILRB1	2
LIMA1	2
LOXL2	2
LSM7	2
LYRM1	2
MAD1L1	2
MAP1LC3B	2
MAPK10	2
MCTP2	2
METTL7A	2
MS4A1	2
MSL3	2
NCOA3	2
NDUFB5	2
NEDD8	2
NEK6	2
NPM1	2
ORC6	2
OSTC	2
PDGFD	2
PDIA6	2
PIM1	2
PKM	2
PLPP5	2
PNN	2
POLR1D	2
POLR2G	2
POU2F2	2
PPIA	2
PPP2CA	2
PPP2R5C	2
PPP4C	2
PSMB6	2
PSMB7	2
RABGAP1L	2
RAD17	2
RANBP2	2
RASSF6	2
RBBP7	2
RBM3	2
RBM6	2
RGCC	2
RGS10	2
RGS16	2
RGS2	2
RPLP0	2
RPS7	2
RUBCNL	2
S100Z	2
SCAND1	2
SCIMP	2
SELENOT	2
SF3B5	2
SHMT2	2
SLC2A5	2
SNX3	2
SNX5	2
SPI1	2
SPRED2	2
SRP14	2
SRSF5	2
SRSF9	2
SULT1A1	2
SYK	2
SYT17	2
TERF2	2
TIMM13	2
TIMM8B	2
TMEM134	2
TMEM243	2
TRABD	2
TRAC	2
TRAPPC2L	2
TRAPPC6A	2
UBE2A	2
UBE2L3	2
UCHL1	2
UQCR10	2
VCL	2
VGLL4	2
WIPF1	2
XBP1	2
ZCCHC7	2
ZNF428	2
ZNHIT1	2
A4GALT	1
AC007386.4	1
AC025164.1	1
AC074289.1	1
AC084033.3	1
ACAP2	1
ACSL5	1
ACTR3	1
ADAM19	1
ADI1	1
AES	1
AFMID	1
AIG1	1
AL355001.2	1
ALDH5A1	1
ALKBH7	1
AMN	1
ANK1	1
ANXA2	1
AP001636.3	1
AP005530.1	1
AP3B1	1
APBB2	1
APC	1
ARF5	1
ARPC5L	1
ATF5	1
ATP2A3	1
ATP5A1	1
ATP5F1D	1
ATP5F1E	1
ATP5I	1
ATP5J2	1
ATP5L	1
ATP6V1F	1
ATP6V1G1	1
ATP8A1	1
ATPIF1	1
ATRX	1
BAIAP2L1	1
BARX2	1
BAX	1
BFSP2-AS1	1
BICD1	1
BICD2	1
BIRC3	1
BLOC1S2	1
BNIP3L	1
BPNT1	1
BPTF	1
BRSK1	1
C12orf10	1
C12orf49	1
C14orf166	1
C20orf96	1
C7orf73	1
CAB39L	1
CAPN1	1
CAPZA1	1
CARHSP1	1
CASP3	1
CCDC115	1
CCDC126	1
CCDC69	1
CCM2	1
CCNDBP1	1
CD180	1
CD19	1
CD74	1
CD99	1
CDC42	1
CDK13	1
CDK2AP2	1
CDKN2C	1
CHCHD5	1
CHDH	1
CHI3L2	1
CHIC2	1
CHMP5	1
CHMP7	1
CIITA	1
CIRBP	1
CLASP2	1
CLN8	1
COL4A3BP	1
COMMD4	1
CORO1A	1
COTL1	1
COX11	1
COX4I1	1
COX7A2	1
COX7B	1
CPTP	1
CSNK1E	1
CUL3	1
CYB561A3	1
CYBC1	1
CYTIP	1
DCN	1
DCTN3	1
DDIT4	1
DDT	1
DDX17	1
DGKD	1
DLL3	1
DMD	1
DMXL1	1
DNAJC5B	1
DNMT1	1
ECH1	1
EDEM1	1
EED	1
EEF1B2	1
EEF2	1
EEPD1	1
EFHC1	1
EGR1	1
EHMT1	1
EIF1	1
EIF1AY	1
EIF3D	1
EIF3F	1
EIF3L	1
EML6	1
ERGIC3	1
EVA1B	1
EVI2B	1
FABP5	1
FAM126A	1
FAM129A	1
FAM200B	1
FAM214A	1
FAM45A	1
FAM96A	1
FBXO7	1
FDCSP	1
FERMT3	1
FGL2	1
FKBP5	1
FNBP1	1
FST	1
GABARAP	1
GABARAPL2	1
GADD45A	1
GGNBP2	1
GHITM	1
GMFG	1
GNB2L1	1
GNG5	1
GPATCH11	1
GPM6A	1
GPR160	1
GPR18	1
GPT2	1
GTF2I	1
H2AFV	1
HADHA	1
HCLS1	1
HCST	1
HERPUD1	1
HIF1A	1
HIGD2A	1
HLA-DMB	1
HLA-DOB	1
HLA-DPA1	1
HLA-DRA	1
HLA-DRB5	1
HMGB1	1
HMGN3	1
HSD17B10	1
HSD17B12	1
HTRA3	1
IAH1	1
IDH2	1
IFI27L2	1
IGHG2	1
IGHG3	1
IGHM	1
IGHV3-72	1
IGHV4-55	1
IGHV4-59	1
IGHV5-78	1
IGKV1-5	1
IGKV2-29	1
IGKV3-11	1
IGKV3-20	1
IGLC3	1
IGLV1-47	1
IGLV3-21	1
IKZF1	1
IMPA1	1
INO80C	1
INPP5D	1
INSIG1	1
IQCD	1
ITGB2	1
JAGN1	1
JOSD2	1
JPT1	1
KDELR1	1
KLHL21	1
KMT2A	1
LAMTOR1	1
LCMT1	1
LDLRAD4	1
LETMD1	1
LHFPL2	1
LHPP	1
LINC00467	1
LINC00487	1
LINC01184	1
LINC01793	1
LINC01857	1
LINC01887	1
LINC01991	1
LINC02137	1
LINC02245	1
LINC02532	1
LNPEP	1
LPXN	1
LRBA	1
LSM2	1
LSM5	1
LSP1	1
LUC7L3	1
LY86	1
MAF1	1
MAP2K1	1
MAP2K6	1
MAP3K8	1
MAP4K1	1
MAPRE2	1
MARCH1	1
MARCH3	1
MCTS1	1
MDM4	1
MEIS2	1
MFAP1	1
MFF	1
MIF	1
MPG	1
MRFAP1	1
MRPL10	1
MRPL20	1
MRPL52	1
MRPL9	1
MRPS21	1
MRPS33	1
MSH6	1
MTHFD2	1
MTMR14	1
MTRNR2L8	1
MXD3	1
MYBL2	1
MYL12A	1
MYO1E	1
MYO9A	1
MZT2A	1
NACA	1
NAGK	1
NDUFA1	1
NDUFA10	1
NDUFA11	1
NDUFA12	1
NDUFA13	1
NDUFA2	1
NDUFA4	1
NDUFB10	1
NDUFB2	1
NDUFB3	1
NDUFB4	1
NDUFB9	1
NDUFC2	1
NDUFS4	1
NDUFS7	1
NEAT1	1
NIP7	1
NLRP4	1
NOA1	1
NOL9	1
NOP10	1
NSD1	1
NSRP1	1
NUDCD3	1
NUDT2	1
OAS1	1
P2RX5	1
P2RY8	1
P4HA2	1
PAG1	1
PAIP2	1
PAPSS1	1
PARK7	1
PCDH9	1
PCGF5	1
PDIA3	1
PELI1	1
PET100	1
PFDN4	1
PGM1	1
PHB2	1
PHF11	1
PHPT1	1
PHYH	1
PIM2	1
PLCG2	1
PLIN3	1
PMF1	1
PNISR	1
POLR2E	1
POLR2L	1
POMP	1
PPIB	1
PPP1CA	1
PPP1R14B	1
PPP6R1	1
PQBP1	1
PRDX2	1
PRKCD	1
PSMA2	1
PSMA3-AS1	1
PSMA5	1
PSMB1	1
PSMD4	1
PSMD8	1
PSMD9	1
PTAFR	1
PTK2	1
PTPRCAP	1
PYCARD	1
PYHIN1	1
RAB11A	1
RAB4A	1
RABGAP1	1
RAC1	1
RAC2	1
RAD23B	1
RAP1B	1
RASGRP3	1
RASSF3	1
RBM38	1
RBM42	1
RBX1	1
REEP5	1
RFC1	1
RFXANK	1
RGS1	1
RHOA	1
RMI2	1
RNF144B	1
RNF41	1
RNF7	1
RP11-16E12.2	1
RP11-231C14.7	1
RPA1	1
RPIA	1
RPL14	1
RPL15	1
RPL24	1
RPL26L1	1
RPL28	1
RPL36A	1
RPL36AL	1
RPL5	1
RPL6	1
RPLP1	1
RPRD1A	1
RPRD1B	1
RPS19BP1	1
RPS24	1
RPS26	1
RPS3	1
RPS6	1
RPSA	1
RRAS2	1
RSL24D1	1
RSRC1	1
RSRP1	1
S100A10	1
SASH3	1
SCAMP5	1
SCP2	1
SEC61G	1
SEC62	1
SEM1	1
SEMA4D	1
SEPT1	1
SFT2D1	1
SGK1	1
SH3KBP1	1
SH3TC1	1
SHFM1	1
SIT1	1
SLC25A6	1
SLC30A5	1
SLC35B4	1
SLC50A1	1
SLIRP	1
SMAD1	1
SMC4	1
SMIM26	1
SMYD3	1
SNAP23	1
SNAPIN	1
SNRPD2	1
SOCS1	1
SOX12	1
SPAG7	1
SPIB	1
SPTLC2	1
SQLE	1
SRP9	1
SRSF3	1
SSBP2	1
SSR2	1
SSTR2	1
ST13	1
ST14	1
STAG3	1
STAP1	1
STARD7	1
STOML2	1
STX18	1
SUMO1	1
SUMO2	1
SVBP	1
SYF2	1
SYNGR2	1
SYPL1	1
TACC1	1
TADA3	1
TAGAP	1
TCL1B	1
TERF2IP	1
TIFA	1
TMEM123	1
TMEM131L	1
TMEM14A	1
TMEM183A	1
TMEM219	1
TMEM256	1
TMEM50A	1
TMX3	1
TOMM22	1
TPGS1	1
TPGS2	1
TRAF4	1
TRANK1	1
TRAPPC1	1
TSC22D3	1
TUBB2B	1
TXN2	1
UBE2C	1
UBE2D2	1
UBE2R2	1
UBL7	1
UFC1	1
UPF3A	1
UQCRQ	1
USP34	1
VAMP8	1
VASP	1
VDAC2	1
WDR18	1
WNK2	1
WWC3	1
XPNPEP1	1
YARS	1
YPEL5	1
YWHAB	1
YWHAE	1
YWHAQ	1
ZBTB48	1
ZFAND4	1
ZNF106	1
ZNF280D	1
ZNF385B	1
ZNHIT3	1
ZYX	1

### Sheet: Metacluster5_CellCycle
Gene	Occurrences (total 11 samples)
AKR1B1	11
ANP32B	11
ANP32E	11
ASF1B	11
ASPM	11
AURKA	11
AURKB	11
BCL2L12	11
BIRC5	11
BRCA1	11
BUB1	11
C12orf75	11
C19orf48	11
C21orf58	11
CACYBP	11
CALM3	11
CARHSP1	11
CBX3	11
CCDC167	11
CCDC34	11
CCNA2	11
CCNB1	11
CCNB2	11
CDC20	11
CDCA3	11
CDCA4	11
CDCA5	11
CDCA7	11
CDCA8	11
CDK1	11
CDKN3	11
CENPE	11
CENPF	11
CENPH	11
CENPK	11
CENPM	11
CENPN	11
CENPU	11
CENPW	11
CFL1	11
CKAP2	11
CKS1B	11
CKS2	11
CLSPN	11
COX5A	11
COX8A	11
DBI	11
DDX39A	11
DEK	11
DHFR	11
DLGAP5	11
DNMT1	11
DTYMK	11
DUT	11
EIF4A3	11
EMC9	11
EZH2	11
FABP5	11
FEN1	11
GAPDH	11
GINS2	11
GMNN	11
GTSE1	11
H2AFV	11
H2AFZ	11
HMGA1	11
HMGB1	11
HMGB2	11
HMGB3	11
HMGN2	11
HMMR	11
HSPB11	11
ILF2	11
KIF22	11
KIF2C	11
KIFC1	11
KPNA2	11
LDHA	11
LSM5	11
MAD2L1	11
MAD2L2	11
MCM3	11
MCM4	11
MCM6	11
MCM7	11
MKI67	11
MND1	11
MRPL51	11
MXD3	11
MYBL2	11
NASP	11
NDC80	11
NONO	11
NUCKS1	11
NUDT1	11
NUF2	11
NUSAP1	11
ORC6	11
PBK	11
PCNA	11
PFN1	11
PGAM1	11
PHF19	11
PKM	11
PKMYT1	11
PLK1	11
PPIA	11
PRDX3	11
PSMA4	11
PSMC3	11
PTMA	11
PTTG1	11
RAD21	11
RALY	11
RAN	11
RANBP1	11
RFC4	11
RPA3	11
RPL39L	11
RRM1	11
RRM2	11
RUVBL2	11
SAE1	11
SLC25A5	11
SMC2	11
SMC4	11
SMS	11
SNRNP25	11
STMN1	11
TACC3	11
TK1	11
TMPO	11
TOP2A	11
TPGS2	11
TPX2	11
TROAP	11
TUBA1B	11
TUBA1C	11
TUBB	11
TUBB4B	11
TYMS	11
UBE2C	11
UBE2S	11
UBE2T	11
UHRF1	11
USP1	11
WDR76	11
ZWINT	11
AC084033.3	10
AP2S1	10
ARPC2	10
ATAD2	10
BANF1	10
BUB3	10
CBX5	10
CCND3	10
CCT5	10
CDK2	10
CENPA	10
CHEK1	10
COX17	10
COX6C	10
DEPDC1	10
DNAJC9	10
ERH	10
GGCT	10
H2AFY	10
HADH	10
HELLS	10
HNRNPA1	10
HNRNPA2B1	10
HNRNPAB	10
LCP1	10
LMNB1	10
LRR1	10
LSM3	10
LSM4	10
MCM2	10
NCAPG	10
NUDT21	10
PCLAF	10
PDCD5	10
PRDX1	10
RACGAP1	10
RAD51AP1	10
RFC2	10
RFC3	10
RPLP0	10
S100A10	10
SGO1	10
SKA2	10
SPC25	10
SRSF2	10
SRSF3	10
SSRP1	10
TCF19	10
TEX30	10
TMEM106C	10
TUBB2A	10
TUBG1	10
VRK1	10
YEATS4	10
AHCY	9
AK2	9
ANAPC11	9
ANAPC15	9
ANXA5	9
ATAD5	9
ATP5MF	9
ATP5PF	9
CCT2	9
CDC45	9
CDC6	9
CDCA2	9
CDK4	9
CKAP2L	9
COX6A1	9
CYC1	9
DEPDC1B	9
EIF5A	9
ENO1	9
ENY2	9
FANCI	9
GGH	9
GNG5	9
GSTP1	9
H3F3A	9
HAT1	9
HAUS1	9
HAUS8	9
HIST1H1B	9
HJURP	9
HMGN1	9
HNRNPA3	9
HNRNPD	9
HSPD1	9
IDH2	9
IMPDH2	9
JPT1	9
KIF20B	9
KIF23	9
LDHB	9
LIG1	9
MCM5	9
MELK	9
METAP2	9
MIS18A	9
MPC2	9
MRPL13	9
MRPL22	9
MRPL37	9
MTHFD2	9
MZB1	9
MZT2B	9
NAA38	9
NANS	9
NCAPD2	9
NCAPH	9
NDUFAB1	9
PA2G4	9
PAFAH1B3	9
PAICS	9
PIN1	9
PMVK	9
POLR3K	9
POMP	9
POP7	9
PPIH	9
PRC1	9
PSMA3	9
PSMA5	9
PSMB2	9
PTBP1	9
RBBP7	9
RCC1	9
RPS27L	9
SGO2	9
SHCBP1	9
SIVA1	9
SLC25A3	9
SLIRP	9
SNRPB	9
SNRPC	9
SNRPD1	9
SNRPE	9
SNRPG	9
SPC24	9
SUMO2	9
TPI1	9
TXN	9
TXNDC17	9
UQCRC1	9
UQCRQ	9
YBX1	9
YWHAE	9
ACTB	8
ACTG1	8
ARPC5	8
ATP5F1B	8
ATP5F1C	8
ATP5MC3	8
BARD1	8
CCDC18	8
CCNE2	8
CCT6A	8
CCT8	8
CDC25B	8
CDKN2A	8
CDT1	8
CENPX	8
CEP55	8
CHCHD2	8
CKAP5	8
CLTA	8
COX7B	8
DAZAP1	8
DBF4	8
DCK	8
DSCC1	8
ELOC	8
ESCO2	8
FAM111B	8
FBXO5	8
FDPS	8
GLRX3	8
H2AFX	8
HINT2	8
HIST1H4C	8
HNRNPM	8
HPRT1	8
HSBP1	8
HSP90AA1	8
KHDRBS1	8
KIF11	8
KNL1	8
LRRC59	8
MDH1	8
MED30	8
MIF	8
MRPL11	8
MRPL14	8
MRPL27	8
MTCH2	8
MZT1	8
NAA50	8
NCAPG2	8
NDUFA12	8
NDUFB6	8
NDUFS6	8
NDUFV2	8
NUTF2	8
PGK1	8
PHGDH	8
POC1A	8
POLD2	8
POLR2H	8
POLR2L	8
PPM1G	8
PPP1CA	8
PRDX6	8
PRKDC	8
PSMA7	8
PSMD14	8
PSMD7	8
PSMD8	8
PSME2	8
RAD51C	8
RBBP4	8
RBX1	8
RFC5	8
RUVBL1	8
SEM1	8
SET	8
SF3B6	8
SLBP	8
SLC43A3	8
SMC1A	8
SMC3	8
SNRPA	8
SNRPA1	8
SNRPD3	8
SNRPF	8
SPAG5	8
STOML2	8
SUPT16H	8
SYNCRIP	8
TCP1	8
TFDP1	8
TIMM10	8
TOMM5	8
TOP1	8
TPM4	8
TTF2	8
UBE2A	8
UBE2L3	8
VDAC1	8
VDAC3	8
XRCC6	8
YWHAH	8
YWHAQ	8
ACYP1	7
AICDA	7
ANLN	7
ARHGDIA	7
ARL6IP1	7
ATG3	7
ATOX1	7
ATP5MPL	7
BID	7
BLOC1S1	7
BZW1	7
C1QBP	7
CALM2	7
CCT7	7
CDK2AP2	7
CHAF1A	7
CORO1A	7
DCTN3	7
ELOB	7
EXOSC8	7
FAM111A	7
GMPS	7
GOT2	7
GSTO1	7
HDGF	7
HMCES	7
HNRNPC	7
HNRNPF	7
HSD17B10	7
KIF4A	7
KNSTRN	7
MRPL17	7
MRPL4	7
MRPS15	7
MSH2	7
MYL6	7
NAP1L1	7
NCAPD3	7
NCAPH2	7
NCL	7
NDC1	7
NDUFA4	7
NDUFA6	7
NDUFS8	7
NEK2	7
NPM1	7
NSD2	7
PARK7	7
PHF5A	7
POLA2	7
POLD3	7
POLR2E	7
PPA1	7
PSMB3	7
PSMB6	7
PSMB7	7
RBBP8	7
RNASEH2A	7
RNASEH2C	7
SAC3D1	7
SMARCA4	7
SRP9	7
SRSF10	7
SRSF9	7
SUCLG1	7
SUMO3	7
UCHL1	7
UFD1	7
UNG	7
VIM	7
ACAT2	6
ACTR3	6
ANP32A	6
ARHGEF39	6
ATP5MD	6
AURKAIP1	6
BIK	6
BRCA2	6
CBX1	6
CCT3	6
CCT4	6
CIP2A	6
CRNDE	6
CTNNAL1	6
CYCS	6
DCTPP1	6
DEF8	6
DIAPH3	6
E2F8	6
EBNA1BP2	6
EXOSC3	6
FBL	6
FKBP1A	6
FKBP3	6
GCHFR	6
HAUS4	6
HINT1	6
HIST1H1D	6
HIST1H1E	6
HIST1H3B	6
HNRNPH3	6
HNRNPR	6
HNRNPU	6
HSPE1	6
IMP4	6
ITGAE	6
ITGB3BP	6
KIF15	6
KIF20A	6
KPNB1	6
MAGOHB	6
MANF	6
MAPRE1	6
MAZ	6
MCM10	6
MIS18BP1	6
MMADHC	6
MRPS16	6
MSH6	6
NDUFB3	6
NDUFB4	6
NDUFS5	6
NHP2	6
NUCB2	6
NUDC	6
NUP37	6
ODC1	6
OIP5	6
P4HB	6
PARP1	6
PDIA6	6
PHB	6
PPP4C	6
PRDX2	6
PRPF19	6
PSMA6	6
PSMB1	6
RBM8A	6
ROMO1	6
RPA1	6
RRP7A	6
SERBP1	6
SHMT2	6
SPDL1	6
SUMO1	6
TALDO1	6
TIMM8B	6
TKT	6
TMEM97	6
TOPBP1	6
TRA2B	6
UBA2	6
UBL5	6
UQCRFS1	6
UQCRH	6
VPS29	6
WDR1	6
ZBTB8OS	6
ACP1	5
ACTL6A	5
ADA	5
AL441992.1	5
ALDOA	5
ATP5MG	5
ATP5PD	5
BOLA3	5
BRI3BP	5
CCNF	5
CD81	5
CHCHD3	5
CISD2	5
COPE	5
COPS3	5
COX7A2	5
CTPS1	5
CYB5B	5
DCAF12	5
DECR1	5
DSN1	5
DYNLL1	5
EIF4H	5
EWSR1	5
FDFT1	5
FLOT1	5
FOXM1	5
G3BP1	5
GCSAM	5
GPI	5
GTF2A2	5
HACD3	5
HNRNPA0	5
HNRNPK	5
HSP90AB1	5
HSPA8	5
ID3	5
ILF3	5
KIF14	5
LRMP	5
LYAR	5
MAGOH	5
MBD2	5
MDH2	5
MRPL52	5
MRPS34	5
MYL6B	5
NAP1L4	5
NDUFA2	5
NDUFAF3	5
NDUFB11	5
NDUFS7	5
NEIL3	5
NOP56	5
PAQR4	5
PCBP1	5
PIM1	5
POLD1	5
POLE3	5
POLR2G	5
POLR2K	5
PPIF	5
PSMD11	5
PSMG1	5
RAC1	5
RAD54L	5
RBM17	5
RBMX	5
RCCD1	5
RMI2	5
RPL22L1	5
RPL26L1	5
RPS26	5
RTN3	5
RTRAF	5
SEC11C	5
SEC61G	5
SERF2	5
SFPQ	5
SKA1	5
SKA3	5
SLC20A1	5
SLC25A11	5
SNRPD2	5
SRRT	5
SSBP1	5
SUZ12	5
THOC3	5
THOP1	5
TIMELESS	5
TMEM14A	5
TMEM14B	5
TMEM258	5
TPM3	5
TPRKB	5
TRAP1	5
TRIM28	5
TRIP13	5
TXNL4A	5
UBA1	5
UBB	5
UBE2I	5
UQCC2	5
VBP1	5
WDR54	5
ACOT7	4
ADI1	4
ADSL	4
ANXA2	4
ARHGDIB	4
ARL6IP6	4
ASRGL1	4
ATP5IF1	4
ATP5MC1	4
ATP5PB	4
BAX	4
BAZ1B	4
BUB1B	4
CALM1	4
CALR	4
CAPZB	4
CCDC28B	4
CCL17	4
CDC123	4
CDCA7L	4
CHRAC1	4
CLIC1	4
CMC2	4
COMMD4	4
COPS8	4
COTL1	4
COX6B1	4
CPSF6	4
CRIP1	4
CSE1L	4
DCPS	4
DERA	4
DHX15	4
DNAJC8	4
EBP	4
ECT2	4
EIF2S2	4
ELAVL1	4
ETFB	4
FANCA	4
FIBP	4
HDAC1	4
HIRIP3	4
HIST1H2AG	4
HIST2H2AB	4
HIST2H2AC	4
HNRNPA1P48	4
IFI27L1	4
ITGB1BP1	4
KEAP1	4
KIF18B	4
LBR	4
LINC01991	4
LRRCC1	4
LSM2	4
MARCKSL1	4
MINOS1	4
MLH1	4
MRPL18	4
MRPL28	4
MRPL39	4
MRPL47	4
MRPL57	4
MRPS11	4
MTHFD1	4
MZT2A	4
NDUFA8	4
NDUFS3	4
NME1	4
NOP58	4
NRM	4
NUGGC	4
PCMT1	4
PDAP1	4
PGD	4
PLK4	4
POLH	4
PPP2R1A	4
PRELID1	4
PRPSAP1	4
PRR11	4
PSIP1	4
PSMA2	4
PSMC1	4
PSMC2	4
PSMC3IP	4
PSMC5	4
PSMD2	4
PSMG2	4
PSRC1	4
PTGES3	4
PTPN7	4
PXMP2	4
RAB11A	4
RAB5IF	4
RAD23A	4
RGS13	4
RHOA	4
RNPS1	4
SEC13	4
SEC61B	4
SEPT11	4
SHMT1	4
SLC1A4	4
SLC25A19	4
SQLE	4
SRPK1	4
SRSF7	4
SSNA1	4
SYAP1	4
TAGLN2	4
TCTEX1D2	4
TESC	4
THOC7	4
TIFA	4
TIMM13	4
TIMM17A	4
TOMM40	4
UBE2N	4
USP7	4
WDR34	4
XPO1	4
XRCC5	4
ZNF706	4
ZWILCH	4
ABHD3	3
ACAA2	3
ACD	3
ACTN4	3
ADRM1	3
AKR7A2	3
ALYREF	3
APOLD1	3
ARHGAP11B	3
ARPC1B	3
ARPC5L	3
ATG4B	3
ATIC	3
ATP5F1A	3
AZIN1	3
BCAS4	3
BEX3	3
BLMH	3
BTG3	3
BUD31	3
CAMTA1	3
CCDC124	3
CCDC25	3
CDKN2AIPNL	3
CDKN2C	3
CENPL	3
CEP152	3
CEP57	3
CFAP20	3
CHCHD1	3
CLIC4	3
CLPP	3
DDB2	3
DDT	3
DHX9	3
DMC1	3
DTL	3
EEF1B2	3
EIF2S1	3
EIF3A	3
EIF3I	3
ENSA	3
ETFA	3
FAM72D	3
FAM76B	3
FAM83D	3
GAR1	3
GINS1	3
GINS3	3
GINS4	3
GMDS	3
GMFG	3
GON7	3
GPSM2	3
GRHPR	3
GTF3C6	3
H2AFJ	3
HDAC2	3
HIST1H1C	3
HIST1H2AH	3
HIST1H2AL	3
HIST1H2AM	3
HIST1H2BJ	3
HMGN3	3
HNRNPH1	3
HP1BP3	3
HSPA9	3
ILK	3
IMMP1L	3
ISOC2	3
KLHL6	3
LAP3	3
LINC00877	3
LSM6	3
MCUB	3
MEA1	3
MFAP1	3
MRPL12	3
MRPL20	3
MRPS12	3
MRPS14	3
MRPS21	3
MT2A	3
MTHFS	3
MYBL1	3
MYH9	3
NAA20	3
NDUFA9	3
NDUFB1	3
NDUFB10	3
NDUFB2	3
NDUFB7	3
NDUFB9	3
NDUFC1	3
NDUFV1	3
NEDD8	3
NFYB	3
NPM3	3
NUDT5	3
NUP50	3
OXCT1	3
PARPBP	3
PFDN2	3
PLIN3	3
PNP	3
POLQ	3
POLR2J	3
PPDPF	3
PPP5C	3
PRELID3B	3
PRIM2	3
PRPF38A	3
PRPS2	3
PSMA1	3
PSMB5	3
PSMD1	3
PSMD3	3
PSMD6	3
PTP4A2	3
RANGAP1	3
REEP4	3
RFC1	3
RGS9	3
RHNO1	3
RMDN1	3
RPIA	3
RPS19BP1	3
RPS24	3
RPSA	3
SAAL1	3
SCARB1	3
SDHB	3
SEPHS1	3
SF3B4	3
SMIM4	3
SNRNP40	3
SOX4	3
SPCS3	3
SRGN	3
SRSF1	3
SSBP2	3
STIL	3
TADA3	3
TAF9	3
TCERG1	3
THRAP3	3
TIMM23	3
TOMM22	3
TRABD	3
TRAC	3
TRAPPC1	3
TUBB2B	3
TUFM	3
UBE2E1	3
UQCR10	3
URM1	3
VAMP8	3
XRCC4	3
ZDHHC12	3
ABCF1	2
ACADM	2
ACTR2	2
ADD3	2
AHSA1	2
AIMP2	2
AK4	2
ALDH16A1	2
AMD1	2
AMZ2	2
APIP	2
ARF1	2
ARF3	2
ARF5	2
ARHGAP11A	2
ARL6IP4	2
ASB2	2
ATP1B3	2
ATP2A3	2
ATXN10	2
BABAM1	2
BAG2	2
BNIP3	2
BUD23	2
BZW2	2
C12orf57	2
C1orf112	2
C9orf40	2
CANX	2
CBFB	2
CCDC189	2
CCDC88A	2
CD58	2
CD59	2
CDC25C	2
CDKN2D	2
CENPJ	2
CENPS	2
CEP135	2
CEP295	2
CHAC2	2
CHCHD7	2
CHD4	2
CHI3L2	2
CNTRL	2
COA3	2
COMMD1	2
COPA	2
COPB2	2
COX14	2
COX16	2
COX5B	2
CSNK2B	2
CSRP1	2
CUL3	2
CYB5A	2
DAAM1	2
DCUN1D5	2
DGKZ	2
DIAPH1	2
DKC1	2
DLD	2
DNA2	2
DNAJA1	2
DNAJC15	2
DNPH1	2
DSTN	2
DTX1	2
E2F1	2
E2F2	2
EAF2	2
EEF1E1	2
EIF6	2
ELL3	2
EMC8	2
EXOSC9	2
FAM208B	2
FAM96B	2
FANCD2	2
FANCG	2
FANCL	2
FBXO43	2
FDX1	2
FKBP4	2
GARS	2
GART	2
GHITM	2
GLO1	2
GMPPB	2
GNAS	2
GPN3	2
GRPEL1	2
GSPT1	2
GSTZ1	2
GTF3A	2
HARS	2
HDDC2	2
HIGD1A	2
HIKESHI	2
HIST1H2AB	2
HIST1H2BC	2
HIST1H2BF	2
HIST1H3G	2
HIST1H3J	2
HIST2H2BF	2
HLTF	2
HMGXB4	2
HNRNPUL2	2
HPF1	2
HSPA5	2
HSPH1	2
IDH3B	2
IDI1	2
IER3IP1	2
IMMT	2
INCENP	2
ING2	2
IQGAP1	2
KCNK12	2
KIAA1143	2
KIF18A	2
KLHDC3	2
KNTC1	2
LINC00467	2
LMNB2	2
LNPEP	2
LRWD1	2
MAP2K1	2
MASTL	2
MCUR1	2
MGME1	2
MICB	2
MMS22L	2
MOB1A	2
MORF4L1	2
MRPL10	2
MRPL16	2
MRPL21	2
MRPL3	2
MRPL34	2
MRPL41	2
MRPL48	2
MRPL54	2
MRPL55	2
MRPS10	2
MRPS18C	2
MRPS26	2
MRPS6	2
MTX1	2
MYC	2
NAE1	2
NAPA	2
NDUFAF8	2
NDUFB8	2
NDUFS2	2
NELFCD	2
NELFE	2
NFATC2IP	2
NIFK	2
NME2	2
NOL7	2
NSMCE2	2
NUDCD2	2
NUDT15	2
NUP210	2
NUP62	2
OCIAD2	2
ODF2	2
OLA1	2
PCBD2	2
PCBP2	2
PDCL	2
PDZD11	2
PHB2	2
PHPT1	2
PLGRKT	2
PMF1	2
PNKD	2
POLE4	2
POU2F1	2
PPP1CC	2
PPP2CA	2
PRIM1	2
PRKRA	2
PRMT1	2
PRPF40A	2
PSMB9	2
PSMC4	2
PSMD10	2
PSMD13	2
PSMD9	2
PTPN18	2
PTS	2
RAB1B	2
RAB8A	2
RAD1	2
RASSF6	2
RBM3	2
RCC2	2
RDM1	2
RECQL	2
RGCC	2
RGS10	2
RGS16	2
RMI1	2
RNASEH2B	2
RPL14	2
RPL35	2
RSRC1	2
RTKN2	2
S1PR2	2
SERPINA9	2
SF3B3	2
SLC1A5	2
SLC25A4	2
SLC25A40	2
SLCO3A1	2
SLFN13	2
SMARCC1	2
SNHG19	2
SNRNP70	2
SNRPB2	2
SNTA1	2
SPINK2	2
SPTSSA	2
SRA1	2
SRI	2
SRSF4	2
STIP1	2
STRAP	2
SUPT4H1	2
SUSD3	2
SYNE2	2
SZRD1	2
TAF15	2
TCEA1	2
TDP1	2
TDP2	2
TECR	2
TERF2	2
TFAM	2
THOC6	2
TIPIN	2
TIPRL	2
TMEM14C	2
TMEM160	2
TMEM167A	2
TNFRSF17	2
TP53	2
TRAF1	2
TRNAU1AP	2
TST	2
TTK	2
TUBA4A	2
TXN2	2
UBE2E3	2
UBE2G1	2
UBE2V2	2
UBL7-AS1	2
UCHL5	2
UGP2	2
USP14	2
USP22	2
VMA21	2
WBP4	2
WDHD1	2
WRB	2
YWHAB	2
ZCRB1	2
ZNF207	2
A4GALT	1
AC008074.3	1
AC011447.3	1
AC012236.1	1
AC016027.1	1
AC016773.1	1
AC022167.3	1
AC083880.1	1
AC139887.2	1
AC159540.1	1
ACIN1	1
ACLY	1
ACOT13	1
ACY3	1
ADAL	1
ADH5	1
ADRBK1	1
AFMID	1
AGBL5	1
AGL	1
AHCTF1	1
AHI1	1
AIFM1	1
AKAP5	1
AKT1	1
AL138724.1	1
AL606760.2	1
ALDH18A1	1
ANAPC4	1
ANAPC5	1
ANKMY2	1
ANKRD36B	1
ANKRD36C	1
AP002360.1	1
AP1M1	1
AP2M1	1
AP3M1	1
AP3M2	1
AP3S1	1
API5	1
APITD1	1
APPL1	1
ARHGAP19	1
ARHGEF6	1
ARID1A	1
ARID5A	1
ARL11	1
ARL2	1
ARL3	1
ARMCX6	1
ARMT1	1
ARPC1A	1
ARPP19	1
ASB13	1
ASNA1	1
ASNS	1
ASXL1	1
ATF7IP2	1
ATP2A2	1
ATP5C1	1
ATP5F1D	1
ATP5F1E	1
ATP5J2	1
ATP6V0D1	1
B4GALT4	1
BAIAP2L1	1
BATF	1
BAZ2A	1
BCL2A1	1
BCL2L1	1
BCL7B	1
BCL7C	1
BECN1	1
BFSP2	1
BLVRA	1
BNIP3L	1
BPTF	1
BRAP	1
BRD7	1
BRWD1	1
BSG	1
BTF3L4	1
BYSL	1
C11orf58	1
C14orf142	1
C14orf80	1
C20orf196	1
C20orf24	1
C20orf27	1
C22orf39	1
C3orf14	1
C4orf48	1
C6orf89	1
C6orf99	1
CADPS	1
CAGE1	1
CAND1	1
CAPN1	1
CASC5	1
CASP2	1
CASP8AP2	1
CASTOR3	1
CCAR1	1
CCDC122	1
CCDC137	1
CCDC150	1
CCDC69	1
CCDC85B	1
CCL22	1
CCNG1	1
CCP110	1
CD27	1
CD2BP2	1
CD320	1
CD3EAP	1
CD70	1
CD80	1
CDC27	1
CDC42	1
CDC7	1
CDK11B	1
CDK5RAP2	1
CDKN2AIP	1
CEBPG	1
CENPC	1
CENPQ	1
CENPT	1
CEP44	1
CEP57L1	1
CEP78	1
CEP85	1
CEP97	1
CETN3	1
CFLAR	1
CHAF1B	1
CHCHD4	1
CHCHD5	1
CHMP1A	1
CHMP4B	1
CHTF18	1
CHTF8	1
CHTOP	1
CINP	1
CISD1	1
CKLF	1
CLIP2	1
CLN6	1
CMAS	1
CMC1	1
CMPK1	1
CMSS1	1
CNN2	1
CNOT9	1
CNP	1
CNTLN	1
COA5	1
COCH	1
COG4	1
COMMD8	1
COMTD1	1
COPS2	1
COPS6	1
COQ4	1
COX11	1
COX20	1
COX4I1	1
CPNE1	1
CPSF3	1
CR1	1
CRIPT	1
CRYBG1	1
CSTF2	1
CSTF2T	1
CTBP1	1
CTCF	1
CTDSPL2	1
CXCR4	1
CYB5R3	1
CYTOR	1
DBNL	1
DCAF7	1
DCP2	1
DCTN2	1
DCTN6	1
DCXR	1
DDA1	1
DDB1	1
DDX1	1
DDX11	1
DDX21	1
DDX50	1
DDX54	1
DDX55	1
DENND1B	1
DENR	1
DERL2	1
DGUOK	1
DLEU2	1
DMAC2	1
DNAJC18	1
DNAJC21	1
DOCK2	1
DONSON	1
DPM1	1
DPM3	1
DYNLT1	1
E2F4	1
E2F5	1
EBI3	1
ECHS1	1
ECI1	1
EDEM1	1
EFHD2	1
EI24	1
EIF1AX	1
EIF1AY	1
EIF2B1	1
EIF2D	1
EIF3M	1
EIF4A1	1
EIF4G1	1
ELP5	1
EMC6	1
EME1	1
EML6	1
ENO2	1
ENOPH1	1
EPB41L2	1
EPM2AIP1	1
EPRS	1
EPS15	1
ERAL1	1
ERAP1	1
ERI1	1
ESD	1
ESPL1	1
ETF1	1
EXOSC10	1
EXOSC4	1
EXOSC7	1
FADD	1
FADS1	1
FAHD2A	1
FAIM	1
FAM104B	1
FAM107B	1
FAM120A	1
FAM192A	1
FAM207A	1
FAM72B	1
FANCB	1
FARS2	1
FARSA	1
FAS	1
FASTKD5	1
FBXL5	1
FBXW7	1
FERMT3	1
FGD6	1
FGFR1OP	1
FH	1
FHOD3	1
FKBP2	1
FKBP5	1
FLVCR1	1
FOLR2	1
FOPNL	1
FOXO1	1
FOXRED1	1
FSCN1	1
FUCA1	1
FUNDC1	1
FUNDC2	1
FUS	1
FUT8	1
FXR1	1
FYTTD1	1
GADD45GIP1	1
GALK1	1
GALNT14	1
GAMT	1
GBA2	1
GDI2	1
GEMIN2	1
GEN1	1
GID8	1
GKAP1	1
GLCCI1	1
GLRX	1
GLRX5	1
GLUL	1
GNAI2	1
GNAI3	1
GNB1	1
GNB2	1
GNL1	1
GNL3	1
GOLGA2	1
GOLGA7	1
GOPC	1
GOT1	1
GPANK1	1
GPAT2	1
GPATCH4	1
GPS1	1
GPX4	1
GRB2	1
GRK2	1
GRSF1	1
GSDMD	1
GTF2B	1
GTF3C5	1
GTPBP3	1
GTPBP4	1
GTPBP8	1
GZMK	1
HAUS5	1
HAUS6	1
HCFC1	1
HDAC8	1
HEATR1	1
HECA	1
HILPDA	1
HIP1	1
HIST1H2AI	1
HIST1H2BH	1
HIST1H2BL	1
HIST1H2BM	1
HIST1H3C	1
HIST1H3H	1
HIST1H4D	1
HIST1H4I	1
HIST2H2BE	1
HMOX2	1
HN1	1
HNRNPL	1
HNRNPUL1	1
HOPX	1
HSPA14	1
HSPA4L	1
HSPBP1	1
HTATSF1	1
HTR3A	1
HUWE1	1
IAH1	1
ICAM1	1
ICMT	1
IDH3G	1
IFI16	1
IFRD2	1
IGKV1D-13	1
IGKV1D-8	1
IGLC3	1
IGLL1	1
IGLV6-57	1
IL17RB	1
INIP	1
INO80C	1
INPP5B	1
INSIG1	1
IPO5	1
IQCB1	1
IQCD	1
ITGAL	1
JPT2	1
KATNA1	1
KCNAB2	1
KCTD10	1
KDM2B	1
KHDC1	1
KHSRP	1
KIAA0100	1
KIAA0101	1
KIAA1468	1
KIAA1524	1
KIF5B	1
KMT2A	1
KMT5A	1
KRIT1	1
KRR1	1
KTN1	1
LACTB2	1
LAGE3	1
LAMTOR2	1
LARP1	1
LAT2	1
LINC00487	1
LINC01887	1
LOXL2	1
LPIN1	1
LPP	1
LPXN	1
LRRC41	1
LRRFIP1	1
LSM7	1
LSM8	1
LTA	1
LUC7L2	1
LYPLA1	1
LZIC	1
MAGED1	1
MAK16	1
MAP1LC3B	1
MAP4K4	1
MAPKAP1	1
MARCKS	1
MAT2A	1
MB21D1	1
MBD3	1
MCM8	1
MCTS1	1
MED21	1
METTL17	1
MFNG	1
MFSD14B	1
MGLL	1
MIF4GD	1
MIR155HG	1
MNAT1	1
MORF4L2	1
MPC1	1
MPDU1	1
MPHOSPH9	1
MRFAP1	1
MRM2	1
MRPL1	1
MRPL15	1
MRPL23	1
MRPL33	1
MRPL36	1
MRPL58	1
MRPL9	1
MRPS18A	1
MRPS22	1
MRPS23	1
MRPS33	1
MRPS5	1
MRPS7	1
MSMP	1
MT1E	1
MT1X	1
MTA2	1
MTBP	1
MTFR2	1
MTRNR2L1	1
MTX2	1
MUS81	1
MVB12A	1
MYEF2	1
MYH10	1
MYL12A	1
MYO1C	1
N4BP2	1
NAA10	1
NABP2	1
NARFL	1
NCBP1	1
NDUFA1	1
NDUFA11	1
NDUFS1	1
NENF	1
NFKB2	1
NFKBIA	1
NFKBIB	1
NFKBIE	1
NHLRC2	1
NMRAL1	1
NOB1	1
NOLC1	1
NOP10	1
NOP16	1
NOSIP	1
NSMCE1	1
NTAN1	1
NUBP2	1
NUP107	1
NUP85	1
NUP93	1
NXT2	1
OAZ1	1
OAZ2	1
OPTN	1
ORC3	1
OSER1	1
OTULIN	1
OXSR1	1
PABPC1	1
PABPC4	1
PAF1	1
PAIP1	1
PAIP2	1
PAPSS1	1
PAX5	1
PBRM1	1
PCGF6	1
PCNP	1
PCNT	1
PDHA1	1
PDIA4	1
PDLIM1	1
PDS5B	1
PEX5	1
PFDN4	1
PFKL	1
PGP	1
PHF7	1
PI4KA	1
PIGC	1
PKN1	1
PLEKHJ1	1
PLEKHO1	1
PMM1	1
PMPCA	1
POLA1	1
POLDIP2	1
POLE	1
POLE2	1
POLR1D	1
POLR1E	1
POLR2I	1
POP4	1
PPA2	1
PPAT	1
PPP1CB	1
PPP1R7	1
PPP2R4	1
PPP2R5D	1
PPP4R3A	1
PPT1	1
PRADC1	1
PRCC	1
PRPF4B	1
PRR14	1
PSMB8	1
PSMD12	1
PSMG4	1
PSPH	1
PTBP3	1
PTEN	1
PTMS	1
PTOV1	1
PTP4A3	1
PTPN11	1
PTRHD1	1
PUDP	1
PUF60	1
QARS	1
RAB18	1
RAD23B	1
RAD51	1
RALA	1
RALBP1	1
RAP1B	1
RBFA	1
RBL1	1
RBM10	1
RDH14	1
REC8	1
RELB	1
REXO5	1
RFWD3	1
RIOK2	1
RITA1	1
RND1	1
RNF126	1
RNF187	1
RNF26	1
RNF34	1
RNFT1	1
RP11-16E12.2	1
RP11-620J15.3	1
RP11-77H9.8	1
RP11-856M7.6	1
RP2	1
RPL27A	1
RPL36A	1
RPL4	1
RPLP1	1
RPP25	1
RPP30	1
RPRD1B	1
RPS12	1
RPS17	1
RPS2	1
RPS3	1
RPS5	1
RPS6	1
RPS7	1
RPUSD3	1
RRAGC	1
RRM2B	1
RRP36	1
RTN4IP1	1
RWDD2B	1
S100PBP	1
SAMD1	1
SAR1A	1
SASS6	1
SCCPDH	1
SCLT1	1
SCMH1	1
SDF2L1	1
SDHA	1
SEC14L1	1
SEH1L	1
SEPHS2	1
SEPT1	1
SERPINB9	1
SETD4	1
SF3A3	1
SF3B2	1
SFT2D1	1
SFXN1	1
SGOL1	1
SGOL2	1
SGTA	1
SHFM1	1
SIPA1L1	1
SKP1	1
SLC16A3	1
SLC25A13	1
SLC25A17	1
SLC25A27	1
SLC29A1	1
SLC9A3R1	1
SLX4	1
SMARCA5	1
SMIM7	1
SMPD4	1
SMYD3	1
SNAP29	1
SNAPC1	1
SNAPIN	1
SND1	1
SNF8	1
SNHG10	1
SNRNP27	1
SNW1	1
SNX11	1
SNX5	1
SOCS4	1
SOD1	1
SPATS2	1
SPP1	1
SPTBN1	1
SRM	1
SRP14	1
SRP19	1
SRRM2	1
SSB	1
SSTR2	1
STARD7	1
STK16	1
STK24	1
STMP1	1
STX16	1
STXBP2	1
SUDS3	1
SURF6	1
SUV39H1	1
SVBP	1
SYNC	1
SYVN1	1
TAF6	1
TAP1	1
TARDBP	1
TBC1D1	1
TBC1D5	1
TBC1D7	1
TBCA	1
TBL1XR1	1
TCEAL3	1
TCEAL9	1
TCEB1	1
TCF3	1
TCL1A	1
TCOF1	1
TDG	1
TEDC1	1
TEDC2	1
THOC1	1
TIAL1	1
TIMM17B	1
TIMM8A	1
TIMMDC1	1
TKFC	1
TMA16	1
TMA7	1
TMEM109	1
TMEM126B	1
TMEM131L	1
TMEM18	1
TMEM199	1
TMEM50A	1
TMEM70	1
TMPO-AS1	1
TMSB4X	1
TMX3	1
TNFRSF10B	1
TNPO1	1
TOP3B	1
TOPORS	1
TPR	1
TPRA1	1
TRAIP	1
TRAPPC4	1
TRIAP1	1
TRIB3	1
TRIOBP	1
TRMU	1
TTC1	1
TUBGCP3	1
TWF2	1
TXNDC9	1
TYW3	1
U2AF2	1
UBA6	1
UBAC1	1
UBALD2	1
UBAP2	1
UBE2D3	1
UBE2G2	1
UBE2J1	1
UBP1	1
UBR4	1
UBXN2B	1
UFD1L	1
UPF3B	1
UQCC3	1
UQCRC2	1
USP13	1
USP33	1
USP39	1
VAMP4	1
VAMP7	1
VCP	1
VKORC1	1
VPS51	1
VWA9	1
WDR33	1
WDR53	1
WDR62	1
WDR66	1
WDR77	1
WDR90	1
WDR91	1
WEE1	1
WHSC1	1
XPNPEP1	1
XRCC2	1
XRN2	1
YARS	1
YME1L1	1
YWHAZ	1
ZBTB1	1
ZBTB2	1
ZCCHC10	1
ZCCHC8	1
ZFAND5	1
ZMAT2	1
ZNF101	1
ZNF184	1
ZNF28	1
ZNF428	1
ZNF519	1
ZNF714	1
ZNF90	1
ZYX	1

### Sheet: Metacluster6_TBdoublets
Gene	Occurrences (total 3 samples)
ADGRE5	3
ARL4C	3
B2M	3
BCL11B	3
CCND2	3
CD2	3
CD247	3
CD3D	3
CD3E	3
CD3G	3
CD4	3
CD40LG	3
CD7	3
CST7	3
CTLA4	3
CTSC	3
FYB1	3
FYN	3
GATA3	3
GBP2	3
GIMAP4	3
GIMAP7	3
GZMM	3
HCST	3
ICOS	3
IL27RA	3
IL32	3
IL7R	3
ITM2A	3
KLRB1	3
LAT	3
LCP2	3
LEF1	3
LEPROTL1	3
LY6E	3
MAL	3
MT2A	3
PDCD1	3
PPDPF	3
S100A4	3
SH2D1A	3
SH2D2A	3
SIRPG	3
SKAP1	3
SLFN5	3
SPN	3
SPOCK2	3
SRGN	3
TIGIT	3
TMEM173	3
TNFAIP3	3
TNFRSF18	3
TNFRSF1B	3
TNFRSF4	3
TOX2	3
TRAF1	3
TRAF3IP3	3
TRBC1	3
ZAP70	3
AAK1	2
AC243960.1	2
ACAP1	2
ANXA1	2
AQP3	2
ARID5A	2
CAMK4	2
CARD16	2
CASP1	2
CCR4	2
CD28	2
CD48	2
CD5	2
CD6	2
CYTOR	2
DOK2	2
DPYD	2
DRAIC	2
DUSP4	2
EEF1A1	2
FHIT	2
FOXP3	2
FXYD5	2
GALM	2
GBP5	2
GPRIN3	2
GRAP2	2
HLA-A	2
HSPB1	2
ICA1	2
IER2	2
IFITM1	2
IL2RB	2
IL6R	2
IL6ST	2
INPP4B	2
IPCEF1	2
ISG15	2
ITGB2	2
ITGB2-AS1	2
JUNB	2
LCK	2
LINC00861	2
LMNA	2
LPAR6	2
MAF	2
MAPKAPK3	2
MIR4435-2HG	2
NDFIP1	2
NMB	2
PBXIP1	2
PFN1	2
PIK3IP1	2
PRDM1	2
PRF1	2
PRKCH	2
RARRES3	2
RGL4	2
RGS10	2
RPS12	2
S100A6	2
SARAF	2
SELPLG	2
SLA	2
SLC2A4RG	2
SLC9A3R1	2
SOCS3	2
STAT1	2
TCF7	2
TNFRSF14	2
TNFRSF25	2
TRAT1	2
TRAV8-3	2
TRBV5-1	2
VAMP5	2
VSIR	2
ZNF831	2
AC026979.2	1
ACP5	1
ADAM8	1
ADD3	1
AHNAK	1
AIF1	1
ALKBH4	1
ANXA2R	1
AOAH	1
APOL6	1
ARL4A	1
ARMH1	1
ATP2B4	1
BATF	1
BEX3	1
BHLHE40	1
BIN2	1
BTG3	1
BTN3A1	1
BTN3A2	1
C12orf57	1
C1orf123	1
C4orf48	1
C7orf50	1
C9orf16	1
CALM3	1
CAPN2	1
CCAR2	1
CCDC57	1
CCDC66	1
CCL5	1
CCR6	1
CCR8	1
CD200	1
CD27	1
CD69	1
CD96	1
CEBPD	1
CEP85L	1
CFP	1
CH25H	1
CISH	1
CITED2	1
CKLF	1
CLEC7A	1
CMTM3	1
CMTM7	1
CORO1B	1
CPM	1
CPNE2	1
CPVL	1
CREM	1
CSRNP1	1
CST3	1
CSTA	1
CTBS	1
CTSA	1
CTSB	1
CTSW	1
CXCR6	1
CXXC5	1
DDIT4	1
DENND2D	1
DGKA	1
DGKZ	1
DNAJB1	1
DNAJB9	1
DNPH1	1
DOCK10	1
DRAP1	1
DUSP23	1
DUSP6	1
ETFB	1
ETV7	1
FAM160B1	1
FBLN7	1
FCER1G	1
FCN1	1
FGR	1
FKBP1A	1
FKBP5	1
FLT3LG	1
FOSB	1
GBP1	1
GBP4	1
GIMAP1	1
GIMAP2	1
GIMAP6	1
GLIPR2	1
GMFG	1
GNPDA1	1
GPR171	1
GPR183	1
GPX4	1
GZMA	1
GZMK	1
H1FX	1
HAPLN3	1
HAVCR2	1
HCK	1
HDAC7	1
HIPK2	1
HIST3H2A	1
HM13	1
HOXB2	1
HSPA1A	1
ICAM2	1
ICAM3	1
IDH2	1
IFI6	1
IFITM2	1
IFITM3	1
IFNAR2	1
IGSF6	1
IL10	1
IL10RA	1
IL1B	1
IL2RA	1
IRF2BP2	1
ITGB1	1
ITK	1
ITM2B	1
JAML	1
JOSD2	1
KLF6	1
LAG3	1
LAX1	1
LGALS2	1
LGALS3	1
LGMN	1
LHFPL6	1
LIMA1	1
LINC01229	1
LINC01281	1
LINC01871	1
LINC01943	1
LST1	1
LUZP1	1
LYST	1
LYZ	1
MAGEH1	1
MALAT1	1
MAP1LC3A	1
MAZ	1
MCOLN1	1
MGST2	1
MNDA	1
MS4A6A	1
MT1E	1
MT1X	1
MYO1F	1
NAMPT	1
NCALD	1
NELL2	1
NINJ1	1
NKG7	1
NLRP1	1
NR4A1	1
NUCB2	1
OPTN	1
OXNAD1	1
P2RY10	1
PASK	1
PCNT	1
PDE3B	1
PER1	1
PHACTR2	1
PHLDA1	1
PIM2	1
PLD3	1
PLEKHA1	1
PLIN2	1
PLSCR1	1
PPCDC	1
PPP1R2	1
PRKCQ	1
PRPF8	1
PSME2	1
PSTPIP1	1
PTP4A2	1
PTPN7	1
PTPRE	1
PTRH1	1
RAB27A	1
RABL6	1
RANBP1	1
RAP1A	1
RARA	1
RASA3	1
RASSF3	1
RBMS1	1
RGCC	1
RHBDD2	1
RHOC	1
RILPL2	1
RNF149	1
RNF166	1
RNF19A	1
RNF213	1
RTKN2	1
S100A11	1
SAMHD1	1
SAMSN1	1
SCAF8	1
SCGB3A1	1
SCML4	1
SELENOM	1
SELENOW	1
SEMA4D	1
SERINC5	1
SESN1	1
SIGIRR	1
SLC12A7	1
SLC25A22	1
SLC31A2	1
SLC9A9	1
SMCO4	1
SNX9	1
SPON2	1
SPPL2B	1
ST3GAL1	1
STAM	1
STAT3	1
STAT4	1
STX11	1
SURF4	1
SVIP	1
SYTL3	1
TACO1	1
TBC1D4	1
TC2N	1
TENT4B	1
TENT5C	1
TIAM1	1
TIMD4	1
TIMP1	1
TMSB10	1
TNFRSF9	1
TOM1	1
TPP1	1
TRAC	1
TRAV13-2	1
TRAV19	1
TRAV20	1
TRAV8-2	1
TRBC2	1
TRBV2	1
TRBV20-1	1
TRBV28	1
TRBV5-4	1
TRPS1	1
TSEN54	1
TSPAN14	1
TSPAN5	1
TSTD1	1
TXNIP	1
TYMP	1
TYROBP	1
UBASH3A	1
UFL1	1
UGP2	1
VAMP8	1
XAF1	1
XIST	1
ZC3H7B	1
ZC3HAV1	1
ZDHHC12	1
ZFP36	1
ZNF12	1
ZNF236	1
ZYX	1
